# Quantifying Microbial Guilds

**DOI:** 10.1101/2023.07.23.550202

**Authors:** Juan Rivas-Santisteban, Pablo Yubero, Semidán Robaina-Estévez, José M. González, Javier Tamames, Carlos Pedrós-Alió

**Affiliations:** Microbiome Analysis Laboratory, CNB-CSIC, Spain; Logic of Genomic Systems Laboratory, CNB-CSIC, Spain; Department of Microbiology, University of La Laguna, Spain

**Keywords:** *microbial ecology*, *microbial guilds*, *phylogenetics*, *functional ecology*, *polyamine up-take*, *ammonia oxidation*

## Abstract

The ecological role of microorganisms is of utmost importance due to their multiple interactions with the environment. However, assessing the contribution of individual taxonomic groups has proven difficult despite the availability of high throughput data, hindering our understanding of such complex systems. Here, we propose a quantitative definition of guild that is readily applicable to metagenomic data. Our framework focuses on the functional character of protein sequences, as well as their diversifying nature. First, we discriminate functional sequences from the whole sequence space corresponding to a gene annotation to then quantify their contribution to the guild composition across environments. In addition, we identify and distinguish functional implementations, which are sequence spaces that have different ways of carrying out the function. We demonstrate the value of our approach with two case studies: the *ammonia oxidation* and *polyamine uptake* guilds from the Malaspina circumnavigation cruise, revealing novel ecological dynamics of the latter in marine ecosystems. Thus, the quantification of guilds helps to assess the functional role of different taxonomic groups with profound implications on the study of microbial communities.
