## Supplementary material for "Quantifying Microbial Guilds": Sup_table_1_environmental_data.csv

organism	min_temp	max_temp	optimal_temp	min_pH	max_pH	optimum_ph	min_sal	max_sal	optimum_sal	motility	hidrocarbons	aerobiosis	anaerobiosis	gram	nitrate-red	source	https://journals.plos.org/plosbiology/article?id=10.1371/journal.pbio.3001416
Yoonia maricola	4	34	25	7	8	7.5	0.5	8	2	0	0	1	0	0	0	https://pubmed.ncbi.nlm.nih.gov/17684260/
Yoonia litorea	10	37	30	6	8	7.5	0.5	7	2	0	0	1	0	0	0	https://pubmed.ncbi.nlm.nih.gov/22389278/
Nioella nitratireducens	10	37	30	6	8	6	2	11	8	0	0	1	0	0	1	https://link.springer.com/article/10.1007/s10482-014-0355-5
Octadecabacter antarcticus	4	10	6	6	9.5	7.75	1.7	7	3.5	0	0	1	0	0	0	https://www.sciencedirect.com/science/article/pii/S0723202097800033
Shimia marina	15	35	32.5	6	10	8	3	7	4	1	0	1	0	0	1	https://pubmed.ncbi.nlm.nih.gov/16902023/
Shimia haliotis	15	37	30	6	9	7	0	5	3	1	0	1	0	0	0	https://pubmed.ncbi.nlm.nih.gov/23811138/
Pseudopelagicola gijangensis	4	35	25	6	8	7.5	1	5	2	0	0	1	0	0	1	https://pubmed.ncbi.nlm.nih.gov/25048211/
Thalassobius aestuarii	15	35	35	6	11	7	1	7	2	0	0	1	0	0	0	https://pubmed.ncbi.nlm.nih.gov/16728953/
Aliiroseovarius pelagivivens	10	30	25	6	8	7.5	1	4	1.5	0	0	1	0	0	1	https://pubmed.ncbi.nlm.nih.gov/25964517/
Lentibacter algarum	22	28	25	2	9	5.5	3	9	6	0	0	1	0	0	1	https://pubmed.ncbi.nlm.nih.gov/21685253/
Pseudaestuariivita atlantica	10	45	28	5	10	7.5	1	9	4	0	0	1	0	0	0	https://pubmed.ncbi.nlm.nih.gov/26297013/
Ascidiaceihabitans donghaensis	4	30	30	6	8	7.5	1.5	6	2	0	0	1	0	0	0	https://pubmed.ncbi.nlm.nih.gov/25205799/
Boseongicola aestuarii	10	30	25	6.5	8	7.5	0.5	5	2	0	0	1	0	0	0	https://www.microbiologyresearch.org/content/journal/ijsem/10.1099/ijs.0.061960-0
Cognatiyoonia sediminum	10	46	30	7	10	7.5	0	6	3.5	0	0	1	0	0	0	https://www.microbiologyresearch.org/content/journal/ijsem/10.1099/ijs.0.070680-0
Roseobacter litoralis	2	30	25	7.5	9.5	7.5				1	0	1	0	0	0	https://www.ncbi.nlm.nih.gov/pmc/articles/PMC3141670/
Octadecabacter temperatus	4	25	20	7	9	8	1	6	3	1	0	1	0	0	0	https://www.microbiologyresearch.org/docserver/fulltext/ijsem/65/6/1967_ijs000205.pdf?expires=1663939839&id=id&accname=guest&checksum=87A2EEB765AF81750BA7B7D297083A80
Pseudooctadecabacter jejudonensis	15	35	30	6	8	7.5	1	6	2	0	0	1	0	0	1	https://www.microbiologyresearch.org/content/journal/ijsem/10.1099/ijs.0.057513-0
Roseovarius nanhaiticus	15	30	30				0.5	10	3	1	0	1	0	0	0	https://www.microbiologyresearch.org/content/journal/ijsem/10.1099/ijs.0.012930-0
Pseudooceanicola marinus	4	42	31.5	6	9	7	2	8	4	0	0	1	0	0	0	https://www.microbiologyresearch.org/content/journal/ijsem/10.1099/ijs.0.65020-0
Roseovarius litorisediminis	4	40	25	5	8	7.5	1	7	2.5	0	0	1	0	0	0	https://link.springer.com/article/10.1007/s10482-013-9930-4
Pseudooceanicola atlanticus	10	41	26.5	4	9	7	0.5	9	4	0	0	1	1	0	0	https://link.springer.com/article/10.1007/s10482-015-0398-2
Pseudooceanicola antarcticus	4	40	36	5.5	9.5	7	0.5	10	1.75	0	0	1	0	0	0	https://www.microbiologyresearch.org/content/journal/ijsem/10.1099/ijs.0.062588-0
Pseudooceanicola batsensis	4	40	30	6	9	7.75	0.75	10	2.75	0	0	1	0	0	0	https://www.microbiologyresearch.org/content/journal/ijsem/10.1099/ijs.0.03015-0
Pseudooceanicola nitratireducens	10	37	28	7	9.5	8.15	0.5	7	2.25	0	0	1	1	0	1	https://www.microbiologyresearch.org/content/journal/ijsem/10.1099/ijs.0.016311-0
Pseudooceanicola nanhaiensis	10	37	28	6	9.5	7.75	0	10	2.5	0	0	1	0	0	1	https://www.microbiologyresearch.org/content/journal/ijsem/10.1099/ijs.0.64532-0
Maliponia aquimaris	4	40	30	6	8	7.5	0	9	2.5	0	0	1	0	0	1	https://www.microbiologyresearch.org/content/journal/ijsem/10.1099/ijsem.0.001021
Tropicibacter naphthalenivorans	10	43	37	6.5	8.5	7.5	1	15	5	1	1	1	0	0	1	https://www.microbiologyresearch.org/content/journal/ijsem/10.1099/ijs.0.65821-0
Lutimaribacter saemankumensis	10	45	30	5.5	8	7.5	0.5	11	2	0	0	1	1	0	0	https://www.microbiologyresearch.org/content/journal/ijsem/10.1099/ijs.0.000109-0
Citreimonas salinaria	15	40	32.5	6	10	7.5	1	10	5.5	0	0	1	0	0	0	https://www.microbiologyresearch.org/content/journal/ijsem/10.1099/ijs.0.64373-0
Roseivivax pacificus	10	40	32.5	5.5	8.5	7	0.5	15	5	0	0	1	0	0	0	https://www.microbiologyresearch.org/content/journal/ijsem/10.1099/ijs.0.052274-0
Marivita hallyeonensis	10	40	30	6	7.5	7.25	0.5	8	2	0	0	1	0	0	1	https://www.microbiologyresearch.org/content/journal/ijsem/10.1099/ijs.0.032086-0
Roseivivax isoporae	4	40	37.5	7.5	8	7.75	3	7	4	1	0	1	1	0	0	https://www.microbiologyresearch.org/content/journal/ijsem/10.1099/ijs.0.032961-0
Salipiger marinus	4	38	31.5	6	9	6.5	1	12	4.5	0	0	1	0	0	0	https://www.microbiologyresearch.org/content/journal/ijsem/10.1099/ijs.0.64373-0
Puniceibacterium antarcticum	4	35	25	5	9	7	0	10	2.5	0	0	1	0	0	0	https://www.microbiologyresearch.org/content/journal/ijsem/10.1099/ijs.0.057695-0
Puniceibacterium sediminis	1	30	25	6	8	7	2	12		1	0	1	0	0	0	https://www.microbiologyresearch.org/content/journal/ijsem/10.1099/ijs.0.000119
Thalassococcus halodurans	12	44	32	6	10	8	2	18	4	1	0	1	0	0	1	https://www.microbiologyresearch.org/content/journal/ijsem/10.1099/ijs.0.64801-0
Donghicola tyrosinivorans	15	40	30	5.5	9	7.25	0	9	1.5	0	0	1	0	0	1	https://www.microbiologyresearch.org/content/journal/ijsem/10.1099/ijsem.0.000543
Donghicola eburneus	10	42	37	5	8	7.5	0.5	11	2	0	0	1	0	0	1	https://www.microbiologyresearch.org/content/journal/ijsem/10.1099/ijs.0.64577-0
Silicimonas algicola	10	40	25	6	9	7	0.5	4	1.75	0	0	1	0	0	0	https://www.microbiologyresearch.org/content/journal/ijsem/10.1099/ijsem.0.001394
Pseudooceanicola lipolyticus	15	40	30	6	8.5	7	0.5	10	3	0	0	1	0	0	0	https://doi.org/10.1099/ijsem.0.002521
Antarctobacter heliothermus	3	43.5	21	5.3	9	7.35	1	10	4	1	0	1	1	0	1	https://www.microbiologyresearch.org/content/journal/ijsem/10.1099/00207713-48-4-1363
Salipiger thiooxidans	8	35	26.5	6.5	8.5	7.65	0.5	6	2	0	0	1	0	0	0	https://www.sciencedirect.com/science/article/abs/pii/S0723202005000949?via%3Dihub
Salipiger profundus	10	30	25	6	9	8	1	12	6.5	1	0	1	0	0	0	https://www.microbiologyresearch.org/content/journal/ijsem/10.1099/ijs.0.066449-0
Salipiger bermudensis	10	40	31.5	5	10.5	8.5	0.25	15	3	0	0	1	1	0	1	https://www.microbiologyresearch.org/content/journal/ijsem/10.1099/ijs.0.64063-0
Ponticoccus marisrubri	15	40	31.5	5	9	7.25	3	18	10.5	0	0	1	0	0	0	https://www.microbiologyresearch.org/content/journal/ijsem/10.1099/ijsem.0.002280
Marinovum algicola	10	37	27.5	6	9	7.5	0.58	11.6		1	0	1	0	0	0	https://www.microbiologyresearch.org/content/journal/ijsem/10.1099/00207713-45-2-290
Sagittula stellata	10	41	30	5.5	8.5	7.5	0.5			0	1	1	0	0	0	https://www.microbiologyresearch.org/content/journal/ijsem/10.1099/00207713-47-3-773
Salipiger pacificus	22	40	37	5	10	7.5	1	10	5	1	0	1	0	0	0	https://www.microbiologyresearch.org/content/journal/ijsem/10.1099/ijs.0.64013-0
Roseivivax marinus	4	37	32	6	10	8	0	12	3.5	0	0	1	0	0	0	https://www.microbiologyresearch.org/content/journal/ijsem/10.1099/ijs.0.062760-0
Maritimibacter alkaliphilus	10	42	30	4	12	10	0.5	7.5	2.75	0	0	1	0	0	0	https://www.microbiologyresearch.org/content/journal/ijsem/10.1099/ijs.0.64960-0
Roseovarius mucosus	15	43	31	6.5	9.1	7.125	0.3	10	4	0	0	1	0	0	0	https://www.microbiologyresearch.org/content/journal/ijsem/10.1099/ijs.0.63832-0
Roseovarius halotolerans	10	45	35	6	10	7.5	0.5	20	3.5	0	0	1	0	0	0	https://www.microbiologyresearch.org/content/journal/ijsem/10.1099/ijs.0.002576-0
Litorimicrobium taeanense	15	35	27.5	6	8	7	1	6	3	0	0	1	0	0	0	https://www.microbiologyresearch.org/content/journal/ijsem/10.1099/ijs.0.025007-0
Thalassobius gelatinovorus	5						0.5			1	0	1	0	0	1	https://www.jstage.jst.go.jp/article/jgam/44/3/44_3_201/_pdf/-char/en
Poseidonocella pacifica	4	42	27.5	4	9.5	7.75	0.5	8	3.5	0	0	1	0	0	0	https://link.springer.com/article/10.1007/s00203-011-0736-3
Poseidonocella sedimentorum	7	41.5	26.5	4	9.5	7.5	0.5	6	2.5	0	0	1	0	0	0	https://link.springer.com/article/10.1007/s00203-011-0736-3
Roseivivax lentus	10	45	30	5.5	8	7.75	2	13	2	0	0	1	0	0	1	https://www.microbiologyresearch.org/content/journal/ijsem/10.1099/ijs.0.014795-0
Marivita geojedonensis	10	40	30	6	7.5	7.25	0.5	9	2.5	0	0	1	0	0	1	https://www.microbiologyresearch.org/content/journal/ijsem/10.1099/ijs.0.039065-0
Salinihabitans flavidus	4	40	30	6	8	7.5	1	18	7	1	0	1	1	0	0	https://www.microbiologyresearch.org/content/journal/ijsem/10.1099/ijs.0.009183-0
Roseovarius lutimaris	15	40	30	5	9	7	1	6	3	0	0	1	0	0	1	https://www.microbiologyresearch.org/content/journal/ijsem/10.1099/ijs.0.050807-0
Sulfitobacter donghicola	10	31	25	6	8	7.5	0.5	5	3.75	0	0	1	0	0	0	https://www.microbiologyresearch.org/content/journal/ijsem/10.1099/ijs.0.65071-0
Cribrihabitans marinus	15	40	32.5	6.5	10.5	7.25	0	12	4	1	0	1	0	0	0	https://www.microbiologyresearch.org/content/journal/ijsem/10.1099/ijs.0.059576-0
Tropicimonas sediminicola	15	42	37	6	10	7	0	8	1.5	0	0	1	0	0	1	https://www.microbiologyresearch.org/content/journal/ijsem/10.1099/ijs.0.037929-0
Pseudoruegeria marinistellae	10	41	27.5	6	8.5	7.5	0	12	4.5	0	0	1	1	0	1	https://link.springer.com/article/10.1007/s10482-016-0789-z
Tropicimonas isoalkanivorans	10	46	37	5.5	8	7.6	1	6	3	1	1	1	0	0	0	https://www.microbiologyresearch.org/content/journal/ijsem/10.1099/ijs.0.65822-0
Pseudoruegeria haliotis	10	37	30	5	9	7.5	0.5	5	1	0	0	1	0	0	1	https://www.microbiologyresearch.org/content/journal/ijsem/10.1099/ijs.0.053892-0
Sedimentitalea nanhaiensis	4	37	25	6	9.3	7.75	0.6	6	2.5	1	0	1	0	0	0	https://www.microbiologyresearch.org/content/journal/ijsem/10.1099/ijs.0.010439-0
Ruegeria litorea	15	30	28			8	1.7	7	4.35	0	0	1	0	0	1	https://www.sciencedirect.com/science/article/pii/S0723202013000647?via%3Dihub
Ruegeria profundi	15	42	34	5.5	9	7.75	2.9	11.02	7.25	0	0	1	0	0	0	https://www.microbiologyresearch.org/content/journal/ijsem/10.1099/ijsem.0.002344
Ruegeria pomeyori	10	40	30				0.58	2.32	1.45	1	0	1	0	0	0	https://www.microbiologyresearch.org/content/journal/ijsem/10.1099/ijs.0.02491-0
Ruegeria marina	10	42	36	6.5	9	7.5	0	7.5	1.75	0	0	1	0	0	0	https://www.microbiologyresearch.org/content/journal/ijsem/10.1099/ijs.0.022400-0
Thalassobius mediterraneus	13	37					1.4	8		0	0	1	0	0	0	https://www.microbiologyresearch.org/content/journal/ijsem/10.1099/ijs.0.63842-0
Halocynthiibacter arcticus	10	27	21	5.5	9.5	7.25	0.5	7.5	2	0	0	1	0	0	0	https://www.microbiologyresearch.org/content/journal/ijsem/10.1099/ijsem.0.000507
Aliiroseovarius sediminilitoris	4	37	30	5.5	8	7.5	0.5	8	2	1	0	1	0	0	0	https://www.microbiologyresearch.org/content/journal/ijsem/10.1099/ijs.0.043737-0
Roseovarius aestuarii	10	37	30	6	8	7.5	0.5	7	3.75	1	0	1	0	0	1	https://www.microbiologyresearch.org/content/journal/ijsem/10.1099/ijs.0.65657-0
Sulfitobacter pontiacus	4	35	23.5	6.5	8.5	7.4	0.5	8	2.25	1	0	1	0	0		https://www.researchgate.net/profile/Dimitry-Sorokin/publication/281579538_Sulfitobacter_pontiacus_gen_nov_sp_nov_-_A_new_heterotrophic_bacterium_from_the_Black_Sea_specialized_on_sulfite_oxidation/links/5e92df11a6fdcca7890e3036/Sulfitobacter-pontiacus-gen-nov-sp-nov-A-new-heterotrophic-bacterium-from-the-Black-Sea-specialized-on-sulfite-oxidation.pdf
Sulfitobacter noctilucae	4	30	30	6	8	7.5		6		0	0	1	0	0	0	https://www.microbiologyresearch.org/content/journal/ijsem/10.1099/ijs.0.065961-0
Sulfitobacter geojensis	4	30	25	5.5	8	7.5		6			0	1	0	0	1	https://www.microbiologyresearch.org/content/journal/ijsem/10.1099/ijs.0.065961-0
Sulfitobacter mediterraneus	4	35	22.5	6.5	8.5	7.25	0.2	8	1.75	1	0	1	0	0	0	https://www.microbiologyresearch.org/content/journal/ijsem/10.1099/00207713-49-2-513
Tritonibacter mobile	5	35	30	5	11	7	0	10	1	1	0	1	1	0	0	https://www.microbiologyresearch.org/content/journal/ijsem/10.1099/ijs.0.64572-0
Phaeobacter piscinae	10	35	32	6.5	8.5	7	0.5	5.5	2.5	1	0	1	0	0	0	https://www.microbiologyresearch.org/content/journal/ijsem/10.1099/ijsem.0.002331
Roseovarius nubinhibens	10	40	30				1.16	4.64	2.9	1	0	1	0	0	0	https://www.microbiologyresearch.org/content/journal/ijsem/10.1099/ijs.0.02491-0
Paracoccus homiensis	10	40	27.5	5	9	7		15	4	1	0	1	0	0	0	https://www.microbiologyresearch.org/content/journal/ijsem/10.1099/ijs.0.64275-0
Thioclava indica	10	41	30	6	10	7	0	18	3	0	0	1	0	0	0	https://link.springer.com/article/10.1007/s10482-014-0320-3
Rhodovulum imhoffii	20	35	28	6	9	7.5	0.5	4	2.25	0	0	1	1	0	0	https://www.microbiologyresearch.org/content/journal/ijsem/10.1099/ijs.0.64470-0
Ruegeria meonggei	4	30	30	6.5	8	7.5	1	6	2.5	0	0	1	0	0	0	https://link.springer.com/article/10.1007/s10482-013-0107-y
Defluviimonas denitrificans	10	40	35	5.5	9	6.75	0	5	1.5	0	0	0	1	0	1	https://www.sciencedirect.com/science/article/pii/S0723202011001627#sec0015
Thioclava dalianensis	4	37	28	7.5	7.5	7.5	0.5	15	3	0	0	1	0	0	0	https://www.microbiologyresearch.org/content/journal/ijsem/10.1099/ijs.0.046094-0
Salipiger aestuarii	10	40	27.5	5	9	6.75	1	11	3	1	1	1	0	0	1	https://digital.csic.es/handle/10261/268323	https://www.microbiologyresearch.org/content/journal/ijsem/10.1099/ijs.0.028332-0
Ruegeria mobilis	5	35	30	5	11	7	0	10	1	1	0	1	1	0	0	https://www.microbiologyresearch.org/content/journal/ijsem/10.1099/ijs.0.64572-0
Ruegeria halocynthiae	10	37	30	5.5	8	7.5	0.5	7	2.5	0	0	1	1	0	1	https://www.microbiologyresearch.org/content/journal/ijsem/10.1099/ijs.0.031609-0
Pelagimonas varians	4	37	30	6	9.5	7.75	1.25	8	3.125	1	0	1	0	0	0	https://www.microbiologyresearch.org/content/journal/ijsem/10.1099/ijs.0.040675-0
Tropicibacter phthalicicus	15	30	22.5	6	8	7	1	2	1.5	1	1	1	0	0	0	https://link.springer.com/article/10.1007/s00284-012-0085-8
Roseovarius confluentis	15	40	30	6.5	10	7	0.5	13	2	1	0	1	0	0	1	https://www.microbiologyresearch.org/content/journal/ijsem/10.1099/ijsem.0.001630
Aliiseovarius crassoterae	4	40	35.5	5.5	9	7.25	1	8	1.25	1	0	1	0	0	1	https://www.microbiologyresearch.org/content/journal/ijsem/10.1099/ijs.0.63620-0
Roseovarius albus	15	28	26.5	6.5	10	7	1.7	6	2.5	0	0	1	0	0	1	https://pubmed.ncbi.nlm.nih.gov/24488274/
Pseudophaeobacter leonis	4	32	19.5	6.5	9	8.5	0.5	6	2	1	0	1	0	0	0	https://archimer.ifremer.fr/doc/00166/27750/25981.pdf
Phaeobacter gallaeciensis	15	37	25	6	10.3	7	0.585	11.7	1.17	1	0	1	0	0	0	https://www.microbiologyresearch.org/content/journal/ijsem/10.1099/00207713-48-2-537
Leisingera methylohalidivorans	10	42	27	6	8.7	7.7	1.5	6.5	4	1	1	1	0	0	0	https://www.microbiologyresearch.org/content/journal/ijsem/10.1099/00207713-52-3-851
Epibacterium ulvae	12	34	25	6	9	7.5	1	6	2.5	1	0	1	0	0	0	https://www.microbiologyresearch.org/content/journal/ijsem/10.1099/ijs.0.042838-0
Rhodosalinus sediminis	20	45	40	7	8.5	7.5	3	20	7	1	0	1	1	0	0	https://www.microbiologyresearch.org/content/journal/ijsem/10.1099/ijsem.0.002424
Roseovarius indicus	10	39	25	6.5	10	7	1	15	4	0	0	1	0	0	1	https://www.microbiologyresearch.org/content/journal/ijsem/10.1099/ijs.0.023168-0
Roseovarius atlanticus	4	45	26.5	4	10	7	0.5	15	4	0	0	1	0	0	0	https://www.microbiologyresearch.org/content/journal/ijsem/10.1099/ijsem.0.000768
Halocynthiibacter namhaensis	4	30	25	6	8	7.25	0.5	4	2	0	0	1	0	0	0	https://link.springer.com/article/10.1007/s10482-014-0142-3
Jannaschia aquimarina	15	37	30	5.5	8	7.5	0	7	2	0	0	1	0	0	1	https://www.microbiologyresearch.org/content/journal/ijsem/10.1099/ijs.0.038448-0
Jhaorihella thermophila	25	55	41	5	9	8	2	6	3.5	0	0	1	0	0	0	https://www.microbiologyresearch.org/content/journal/ijsem/10.1099/ijs.0.025817-0
Albidovulum inexpectatum	35	60	50	5.5	9	7.25	0	6	1.5	0	0	1	0	0	1	10.1128/AEM.68.9.4266-4273.2002
Defluviimonas aquaemixtae	15	37	30	5	8.5	7.5	0.5	11	2.5	0	0	1	0	0	0	https://www.microbiologyresearch.org/content/journal/ijsem/10.1099/ijs.0.068767-0
Kiloniella litopenaei	15	37	30	6	10	8	0.5	7	3	1	0	1	1	0	1	https://link.springer.com/article/10.1007/s10482-015-0581-5
Labrenzia alba	13	28	23.5				1	8	4.5	1	0	1	1	0	1	https://doi.org/10.1016/j.syapm.2005.05.010
Labrenzia aggregata							0.3	6	3.125	1	0	1		0	1	https://www.microbiologyresearch.org/content/journal/ijsem/10.1099/ijs.0.64821-0
Labrenzia alexandrii	15	34	26	6	9.2	7.75	1	10	4	1	0	1	0	0	0	https://www.microbiologyresearch.org/content/journal/ijsem/10.1099/ijs.0.64821-0
Nesiotobacter exalbescens	4	45	30				0.5	17.5	7.5	1	0	1	1	0	1	https://www.microbiologyresearch.org/content/journal/ijsem/10.1099/ijs.0.63440-0
Breoghania corrubedonensis	15	40	30	5	8.5	7	1	10	3	1	1	1	0	0	1	https://doi.org/10.1016/j.syapm.2010.06.005
Rhodobium orientis			32.5	6	8.5	7.25	2	8	4.5	1	0	1	1	0	1	https://www.researchgate.net/profile/Akira-Hiraishi/publication/15662169_A_New_Genus_of_Marine_Budding_Phototrophic_Bacteria_Rhodobium_gen_nov_Which_Includes_Rhodobium_orientis_sp_nov_and_Rhodobium_marinum_comb_nov/links/0deec534ccb9d3f09c000000/A-New-Genus-of-Marine-Budding-Phototrophic-Bacteria-Rhodobium-gen-nov-Which-Includes-Rhodobium-orientis-sp-nov-and-Rhodobium-marinum-comb-nov.pdf
Magnetovibrio blakemorei	4	31	27			7				1	1	1	1	0	1	https://www.microbiologyresearch.org/content/journal/ijsem/10.1099/ijs.0.044453-0
Oceanibacterium hippocampi	10	35	25	5	9	7	1	6	2	1	0	1	0	0	1	https://link.springer.com/article/10.1007/s10482-012-9726-y
Pseudovibrio denitrificans	20	35	30	6.5	9	8	1	7	3	1	0	1	1	0	1	https://www.microbiologyresearch.org/content/journal/ijsem/10.1099/ijs.0.63107-0
Pseudovibrio axinellae	10	30	24	6	9	7	1	4	3	1	0	1	1	0	1	https://www.microbiologyresearch.org/content/journal/ijsem/10.1099/ijs.0.040196-0
Afifella marina			27.5	6	8.5	7	1	5	4.5	1	0	1	1	0	0	https://www.microbiologyresearch.org/content/journal/ijsem/10.1099/00207713-45-2-226
Afifella pfennigii			32.5	6.3	8.5	7.35	0	5	1.5	1	0	1	1	0	0	https://www.microbiologyresearch.org/content/journal/ijsem/10.1099/ijs.0.64775-0
Bauldia litoralis	1	39	30				0.5	4.5	2.5	0	0	1	0	0	0	https://www.microbiologyresearch.org/content/journal/ijsem/10.1099/00207713-33-3-613
Stappia indica	4	42	31				0.5	11	3	1	1	1	0	0	1	https://www.microbiologyresearch.org/content/journal/ijsem/10.1099/ijs.0.013417-0
Acuticoccus yangtzensis	15	50	35	6	9	7.6	2	10	3	1	0	1	0	0	0	https://link.springer.com/article/10.1007/s00284-014-0698-1
Cohaesibacter marisflavi	10	38	27.5	4	9	7.5	0.5	15	3	1	0	1	1	0	1	https://www.microbiologyresearch.org/content/journal/ijsem/10.1099/ijs.0.021972-0
Cohaesibacter gelatinilyticus	15	31	27.5	6	9	8	2	5	3	1	0	1	1	0	0	https://www.microbiologyresearch.org/content/journal/ijsem/10.1099/ijs.0.65016-0
Pseudovibrio ascidiaceicola	10	30	27.5	5	9	7.5	3	5	3	1	0	1	1	0	1	https://www.microbiologyresearch.org/content/journal/ijsem/10.1099/ijs.0.63879-0
Fulvimarina manganoxydans	4	45	28	4	9	6.5	0	10	2.5	1	0	1	0	0	1	https://www.microbiologyresearch.org/docserver/fulltext/ijsem/64/8/2920_ijs060558.pdf?expires=1664448099&id=id&accname=184020&checksum=CFCCEF212ADBDD7D748F59F393AC4A7A
Fulvimarina pelagi	4	40	30	5.5	10	7.75	0	10	2.25	0	0	1	0	0	0	https://www.microbiologyresearch.org/content/journal/ijsem/10.1099/ijs.0.02644-0
Hoeflea marina	4	37	28	6	8	7	0	5	3	1	0	1	0	0	0	https://www.microbiologyresearch.org/content/journal/ijsem/10.1099/ijs.0.63291-0
Hoeflea phototrophica		33	31	6	9		0.5	7		1	0	1	0	0	0	https://www.microbiologyresearch.org/content/journal/ijsem/10.1099/ijs.0.63958-0
Ahrensia marina	10	37	28	7	9	8	0	10	2	1	0	1	0	0	0	https://www.microbiologyresearch.org/content/journal/ijsem/10.1099/ijsem.0.000805
Mesorhizobium oceanicum	25	40	35	5.5	9	7	0	8	3	0	0	1	0	0	1	https://www.microbiologyresearch.org/content/journal/ijsem/10.1099/ijsem.0.002009
Nitratireductor basaltis	15	45		5.5	10		0	8		0	0	1	0	0	1	https://www.microbiologyresearch.org/content/journal/ijsem/10.1099/ijs.0.65784-0
Nitratireductor aquibiodomus			32.5			7.25	0	5	1	1	0	1	1	0	1	https://www.microbiologyresearch.org/content/journal/ijsem/10.1099/ijs.0.02793-0
Nitratireductor indicus	10	43	27.5				0	7	3	1	0	1	0	0	1	https://www.microbiologyresearch.org/content/journal/ijsem/10.1099/ijs.0.022962-0
Nitratireductor pacificus	10	41	27.5				0	7	3	1	1	1	0	0	1	https://www.microbiologyresearch.org/content/journal/ijsem/10.1099/ijs.0.024356-0
Brucella melitensis	20	40	37			7				0	0	1	0	0	1	https://onlinelibrary.wiley.com/doi/full/10.1002/9781118960608.gbm00807.pub2
Rhodopseudomonas palustris	20	35		6	8	7	0	0.5		1	1	1	1	0	1	https://www.microbiologyresearch.org/content/journal/ijsem/10.1099/ijs.0.026815-0
Pseudorhodoplanes sinuspersici	15	35	30	5.5	8	7	0	3.5	0.5	0	1	1	1	0	0	https://www.microbiologyresearch.org/content/journal/ijsem/10.1099/ijsem.0.000643
Afipia broomeae	25	37	30							1	0	1	0	0	0	10.1128/jcm.29.11.2450-2460.1991
Methylobacterium salsuginis			30	5	8	7		1.5		1	1	1	0	0	1	https://www.microbiologyresearch.org/content/journal/ijsem/10.1099/ijs.0.64877-0
Agrobacterium tumefaciens		31	28							1	0	1		0		https://onlinelibrary.wiley.com/doi/pdf/10.1046/j.1365-313x.1997.12061459.x	https://www.ncbi.nlm.nih.gov/pmc/articles/PMC3350319/	https://pubmed.ncbi.nlm.nih.gov/17766409/
Pseudorhizobium pelagicum	10	40	28	5		7.25	1	7			0	1	0	0	1	https://www.sciencedirect.com/science/article/pii/S0723202015000855?via%3Dihub
Leucothrix pacifica	4	35	28	7	9	8	1	3	2	0	0	1	0	0	0	https://www.microbiologyresearch.org/content/journal/ijsem/10.1099/ijs.0.000270
Hyphomicrobium nitrativorans	15	35	32.5	7	9.5	8	0	1	0.25		1	1		0	1	https://www.microbiologyresearch.org/content/journal/ijsem/10.1099/ijs.0.048124-0
Aurantimonas coralicida	4	37					0.5		3.2	1	0	1	0	0	0	https://www.microbiologyresearch.org/content/journal/ijsem/10.1099/ijs.0.02359-0
Pararhodobacter aggregans	15	40	35	6	10	7.75	0	5	2	0	0	1	0	0	0	https://www.sciencedirect.com/science/article/pii/S0723202011001627?via%3Dihub
Roseicitreum antarcticum	0	33	26	5	9.5	7	0	15	7.5	0	0	1	0	0	0	https://www.microbiologyresearch.org/content/journal/ijsem/10.1099/ijs.0.024885-0
Monaibacterium marinum	4	31	20	5.5	9	7.5	0	9	4	0	0	1	0	0	0	https://www.microbiologyresearch.org/content/journal/ijsem/10.1099/ijsem.0.002111
Pontivivens insulae	15	35	25	6	8	7	1	8	2.5	0	0	1	0	0	1	https://www.microbiologyresearch.org/content/journal/ijsem/10.1099/ijs.0.000352
Albimonas pacifica	10	40	30	6	9.5	7.5	0	12	2	0	0	1	0	0	1	https://www.microbiologyresearch.org/content/journal/ijsem/10.1099/ijs.0.049742-0
Albimonas donghaensis	10	38	29	6	9.5	7.5	0	14	3.5	0	0	1	0	0	0	https://www.microbiologyresearch.org/content/journal/ijsem/10.1099/ijs.0.65429-0
Amphritea japonica	4	28	23	6.5	8	7	2	5	3	1	0	1	1	0	1	https://www.microbiologyresearch.org/content/journal/ijsem/10.1099/ijs.0.65826-0
Amphritea balenae	4	28	21	6.5	8	7	2	4	3	1	0	1	1	0	1	https://www.microbiologyresearch.org/content/journal/ijsem/10.1099/ijs.0.65826-0
Neptunomonas japonica	5	25	20	7	9	7.75	1	6	3	1	0	1	1	0	1	https://www.microbiologyresearch.org/content/journal/ijsem/10.1099/ijs.0.65509-0
Colwellia psychrerythraea	-1	19	8			7			2.75	1		1	1	0	1	https://journals.asm.org/doi/10.1128/jb.111.2.340-342.1972	https://microbewiki.kenyon.edu/index.php/Colwellia_psychrerythraea
Colwellia chukchiensis	0	30	24	5	10.5	7	0.5	8	3	1	0	1	1	0	1	https://www.microbiologyresearch.org/content/journal/ijsem/10.1099/ijs.0.022111-0
Motiliproteus coralliicola	20	37	30	6	10	8	1	8	4	1	0	1	0	0	1	https://www.microbiologyresearch.org/content/journal/ijsem/10.1099/ijsem.0.002984
Neptunomonas phycophila	4	40	30	5	11	8	0.5	8	2	1	0	1	1	0	0	https://www.microbiologyresearch.org/content/journal/ijsem/10.1099/ijs.0.000039
Bermanella sp002683575	15	42	27.5				1	12		1	0	1	0	0	0	https://www.microbiologyresearch.org/content/journal/ijsem/10.1099/ijs.0.002113-0
Marinomonas spartinae	4	37					2	15		1	0	1	0	0	0	https://www.microbiologyresearch.org/content/journal/ijsem/10.1099/ijsem.0.000929
Oceanospirillum maris	15	37	30			7.2		9.75		1	0	1	0	0	0	https://www.microbiologyresearch.org/content/journal/ijsem/10.1099/00207713-23-4-340#R33
Marinobacter psychrophilus	0	22	17	5	10	7.5	2	8		1	0	1	0	0	1	https://www.microbiologyresearch.org/content/journal/ijsem/10.1099/ijs.0.65690-0
Pacificibacter marinus	4	34	30	4.5	8	7.5	0.5	10	2.5	0	0	1	0	0	0	https://www.microbiologyresearch.org/content/journal/ijsem/10.1099/ijs.0.019828-0
Neptunicoccus sediminis	5	42	35	6	10	8	0.5	9	2.25		0	1	0	0	0	https://www.microbiologyresearch.org/content/journal/ijsem/10.1099/ijsem.0.002728
Celeribacter baekdonensis	4	37	30	5	8	7.75	0	13	2	0	0		1	0	0	https://www.microbiologyresearch.org/content/journal/ijsem/10.1099/ijs.0.032227-0
Brevirhabdus pacifica	10	40	32.5	6.5	8.5	7.5	0	5	0.5	1	0	1	0	0	1	https://www.microbiologyresearch.org/content/journal/ijsem/10.1099/ijsem.0.000469
Limimaricola cinnabarinus	15	35	25	5.5	7.5	6.5	1	8	3	0	0	1	0	0	0	https://www.microbiologyresearch.org/content/journal/ijsem/10.1099/ijs.0.043174-0
Palleronia marisminoris	20	37		5	10		0.5	15	5	0	0	1	0	0	0	https://www.microbiologyresearch.org/content/journal/ijsem/10.1099/ijs.0.63906-0
Palleronia abyssalis	15	37	30	6	8	6.75	0	13	3.5	0	0	1	0	0	0	https://link.springer.com/article/10.1007/s10482-014-0358-2
Maribius pelagius	10	40	32.5	6	9	7.5	2	15		0	0	1	0	0	0	https://www.sciencedirect.com/science/article/pii/S0723202019303133?via%3Dihub
Nisaea denitrificans	15	44	30	5	9	6	0	6	2	1	0	1	1	0	1	https://www.microbiologyresearch.org/content/journal/ijsem/10.1099/ijs.0.64592-0
Rhodospira trueperi	20	35	27.5	7	7.8	7.4	0.5	5	2	1	0	1	1	0	0	https://link.springer.com/article/10.1007/s002030050467
Granulosicoccus antarcticus	3	25	20			7	0.5	5	2	1	0	1	0	0		https://pubmed.ncbi.nlm.nih.gov/18062226/
Thalassospira australica	4	40	37	5.5	10	7.5	2	10	4	1		1		0	1	https://link.springer.com/article/10.1007/s10482-016-0710-9
Thalassospira lucentensis	4	40				7.2	2	10		1	0	1	0	0	0	https://www.microbiologyresearch.org/content/journal/ijsem/10.1099/00207713-52-4-1277
Thalassospira xiamenensis	4	40	22				0.5	10	3	1	1	1	1	0	1	https://www.microbiologyresearch.org/content/journal/ijsem/10.1099/00207713-52-4-1277
Thalassolituus oleivorans	4	30	22.5	7.5	9	8	0.5	5.7	2.5	1	1	1	0	0	0	https://www.microbiologyresearch.org/content/journal/ijsem/10.1099/ijs.0.02424-0
Bacterioplanes sanyensis	10	45	37	6	10	7.75	1	10	3	1	0	1	0	0	0	https://link.springer.com/article/10.1007/s00203-014-1009-8
Pseudoalteromonas tunicata	4	35	28	5.5	9	7.5	0	3	1.5	1	0	1	1	0	0	https://www.microbiologyresearch.org/content/journal/ijsem/10.1099/00207713-48-4-1205
Pseudoalteromonas ulvae	4	30	23	5.5	12	8	0.1		1.75	1	0	1	0	0	0	https://www.microbiologyresearch.org/content/journal/ijsem/10.1099/00207713-51-4-1499
Pseudohongiella acticola	10	35	30	6	8	7.5	0.5	8	2	1	0	1	0	0	0	https://link.springer.com/article/10.1007/s10482-014-0250-0
Marinobacterium georgiense	4	41	37	5.5	9.5	7.5	0.058	2.9	1.74	1	1	1	0	0	1	https://www.microbiologyresearch.org/content/journal/ijsem/10.1099/00207713-47-2-369
Marinobacterium stanieri		40							0.435	1	1	1		0	0	https://www.microbiologyresearch.org/content/journal/ijsem/10.1099/00207713-33-4-857
Oceanospirillum multiglobuliferum	6	37	30	5.5	9		0.5	4		1	0	1	0	0	0	https://www.microbiologyresearch.org/content/journal/ijsem/10.1099/00207713-29-2-130
Saccharophagus degradans	4	37	30	4.5	10	7.5	1	10	3.5	1	0	1	0	0	1	https://www.microbiologyresearch.org/content/journal/ijsem/10.1099/ijs.0.63627-0
Marichromatium gracile			32.5			7.05			2.5	1	0	0	1	0		https://www.microbiologyresearch.org/content/journal/ijsem/10.1099/00207713-30-1-225
Thiocapsa marina			32.5			7.3	0	8	1.5	0	0	0	1	0	0	https://www.microbiologyresearch.org/content/journal/ijsem/10.1099/ijs.0.02964-0
Thiocystis violascens			32.5			7.05			0	1		1	1	0		https://www.microbiologyresearch.org/content/journal/ijsem/10.1099/00207713-48-4-1129
Thiorhodococcus drewsii	4	40	32.5	5.2	8.5	6.6	0	8	2.5	1	0	0	1	0	0	https://link.springer.com/article/10.1007/s00203-002-0514-3
Imhoffiella purpurea	20	37	30	7	8.5	7.75	0	4	1.5	1	0	0	1	0		https://www.microbiologyresearch.org/content/journal/ijsem/10.1099/ijsem.0.001891
Thioflavicoccus mobilis	20	30	27.5	6.5	7.5	7.3	1	3	2	1	0	0	1	0	0	https://www.microbiologyresearch.org/content/journal/ijsem/10.1099/00207713-51-1-105
Arenimonas donghaensis	4	37	28	7	9	8	0	3	1.5	1	0	1	0	0	0	https://www.microbiologyresearch.org/content/journal/ijsem/10.1099/ijs.0.64457-0
Desulfobulbus japonicus	15	35	35	6.1	7.5	6.7	1	7	3	1	1	0	1	0	0	https://www.microbiologyresearch.org/content/journal/ijsem/10.1099/ijs.0.64855-0
Thioalbus denitrificans	10	40	30	5.5	8.5	7.25	1	5	3	0	0	1	1	0	1	https://www.microbiologyresearch.org/content/journal/ijsem/10.1099/ijs.0.024844-0
Terasakiella pusilla	6	40	32	6	9		0.5	8		1	0	1	0	0	1	https://www.microbiologyresearch.org/content/journal/ijsem/10.1099/00207713-29-2-130
Tistrella mobilis	20	40	30	5	9	7.4	0			1	0	1	0	0	1	https://doi.org/10.2323/jgam.48.335
Francisella halioticida	8	25	20				2	6	4	0	0	1	0	0	1	https://sfamjournals.onlinelibrary.wiley.com/doi/10.1111/j.1365-2672.2011.05133.x
Bermanella marisrubri	15	42	27.5				1	12		1	0	1	0	0	0	https://www.microbiologyresearch.org/content/journal/ijsem/10.1099/ijs.0.002113-0
Microbulbifer donghaiensis	20	40	36	6	8	7.5	0.5	6	3	0	0	1	0	0	1	https://www.microbiologyresearch.org/content/journal/ijsem/10.1099/ijs.0.004531-0
Microbulbifer agarilyticus		38	33	6.5	9.5	7.75	0.5	7	2.5	1	0	1	1	0	1	https://www.microbiologyresearch.org/content/journal/ijsem/10.1099/ijs.0.65507-0
Microbulbifer pacificus	15	45	35	6	10	7.25	1	7	2.5	0	0	1	0	0	1	https://www.microbiologyresearch.org/content/journal/ijsem/10.1099/ijs.0.042606-0
Pseudomonas guineae	-4	30	15				0	4		1	0	1	1	0	0	https://www.microbiologyresearch.org/content/journal/ijsem/10.1099/ijs.0.65141-0
Pseudomonas alcaligenes	20	39	35							1	1	1		0	1	https://bacdive.dsmz.de/strain/12807	https://www.sciencedirect.com/science/article/pii/S0045653505009240?via%3Dihub	https://www.sciencedirect.com/science/article/pii/S2214785319343147
Pseudomonas segetis	4	35	30				0	5		1	0	1	1	0	1	https://www.microbiologyresearch.org/content/journal/ijsem/10.1099/ijs.0.63792-0
Pseudomonas oleovorans	15	41	37	6	10	7	0	5		1	1	1	0	0	0	https://link.springer.com/article/10.1007/s00284-009-9540-6
Pseudoxanthomonas suwonensis	10	45	30	6	8	7	0	5	2.5	1	0	1	0	0	1	https://www.microbiologyresearch.org/content/journal/ijsem/10.1099/ijs.0.63749-0
Stenotrophomonas bentonitica	15	37	28	5	10	7	0	2.5	1.25	0	0	1	0	0	1	https://www.microbiologyresearch.org/content/journal/ijsem/10.1099/ijsem.0.002016
Amphritea atlantica	4	40	32.5	4.6	9.5	8	0.3	9	3	1	0	1	0	0	0	https://www.microbiologyresearch.org/content/journal/ijsem/10.1099/ijs.0.65234-0
Oceanospirillum beijerinckii	7	41	33.5	6	9	7.5	0.5	8	4.25	1	0	1	0	0	0	https://www.microbiologyresearch.org/content/journal/ijsem/10.1099/0096266X-7-2-49	https://link.springer.com/referenceworkentry/10.1007/0-387-30746-X_33/tables/3
Oceanobacter kriegii		35								1				0	0	https://link.springer.com/article/10.1007/BF01627259	https://www.microbiologyresearch.org/content/journal/ijsem/10.1099/00207713-52-3-739
Oceanospirillum linum	11	38	30	6	9	7.5	1.4	12	4.25	1	0	1	0	0	0	https://link.springer.com/referenceworkentry/10.1007/0-387-30746-X_33/tables/3	https://www.microbiologyresearch.org/content/journal/ijsem/10.1099/ijs.0.64524-0
Oceanospirillum maris	2	33	25	6	9	7.5	0.5	8	4.25	1	0	1	0	0	0	https://link.springer.com/referenceworkentry/10.1007/0-387-30746-X_33/tables/3
Marinobacterium jannaschii	15	37					1.4	7		1				0	1	https://link.springer.com/article/10.1007/BF01627259	https://www.microbiologyresearch.org/content/journal/ijsem/10.1099/ijs.0.64524-0
Neptuniibacter caesariensis	15	37	26.5	7.5	7.5	7.5	1.7	6	3.8	1	0	1	0	0	0	https://www.microbiologyresearch.org/content/journal/ijsem/10.1099/ijs.0.64524-0
Neptunomonas antarctica	4	25	15	6	8	6.75	0.5	5	2.5	1	0	1	1	0	1	https://www.microbiologyresearch.org/content/journal/ijsem/10.1099/ijs.0.017756-0
Marinomonas profundimaris	4	37	26.5	5	10	7	0.5	6	3	1	1	1	0	0	0	https://link.springer.com/article/10.1007/s10482-014-0213-5
Marinomonas mediterranea										1	0	1	0	0	1	https://d1wqtxts1xzle7.cloudfront.net/55828786/1241-libre.pdf?1518902859=&response-content-disposition=inline%3B+filename%3DStudies_on_the_phylogenetic_relationship.pdf&Expires=1664184817&Signature=adivEvYRLxxImw2TaWtsWJteyyPc9yzGaaBkg2qLMoiXGhT5N10e78dNb9XJvsJN2yzqKvMnl7Rcj-HC6L~fBuQlS6LIGnPkW3KsrGiNl53RhOHkBv2tCmqUKrhKG0hrbV4qw5wNr0b~ygwtmq4KYz477yaR9U0t-wBpR9m1uJaw0Q8Ch7QvH5i1ij1ES87CGe5MoTC1v…
Marinomonas primoryensis	4	30				7	1	6	3.5	1	0	1	0	0	0	https://www.microbiologyresearch.org/content/journal/ijsem/10.1099/ijs.0.02280-0
Marinomonas alcarazii	5	37					0.5	10		1	0	1	0	0	0	https://www.microbiologyresearch.org/content/journal/ijsem/10.1099/ijs.0.027227-0
Ferrimonas marina	15	37	27.5	6	11	7.5	1.5	3.5	3	1	0	1	1	0	0	https://www.microbiologyresearch.org/content/journal/ijsem/10.1099/ijs.0.63689-0
Ferrimonas balearica	6	42		6	9	7.5	0.5	7.5	4	1	0	1	1	0	1	https://www.sciencedirect.com/science/article/pii/S0723202011803905
Agarivorans gilvus	10	45	30	6.5	9.5	8.5	0.5	5	3	1	0	1	0	0	0	https://www.microbiologyresearch.org/content/journal/ijsem/10.1099/ijs.0.019810-0
Aliagarivorans marinus	15	37	27.5	7	9	8	1	7	2.5	1	0	1	1	0	1	https://www.microbiologyresearch.org/content/journal/ijsem/10.1099/ijs.0.008235-0
Vibrio xiamenensis	15	40	33.5	5	8.5	7.25	0.5	10	3	1	0	1	1	0	1	https://www.microbiologyresearch.org/content/journal/ijsem/10.1099/ijs.0.033597-0
Vibrio thalassae	15	28	25			8	2	7	4.5	1	0	1	1	0	1	https://www.sciencedirect.com/science/article/pii/S0723202014000794?via%3Dihub
Vibrio natriegens	25	37	30	5.5	9.5	7.75	0.5	2.5	1.5	1	0	1	1	0	1	https://sfamjournals.onlinelibrary.wiley.com/doi/full/10.1111/1462-2920.15128	https://journals.asm.org/doi/10.1128/jb.83.4.736-737.1962	https://link.springer.com/article/10.1007/BF02538432	https://microbewiki.kenyon.edu/index.php/Vibrio_natriegens	https://www.ncbi.nlm.nih.gov/pmc/articles/PMC5845447/	https://www.biorxiv.org/content/10.1101/775437v1
Vibrio brasiliensis	10	40	28				0.5	8	4.25	1	0	1	1	0	1	https://www.microbiologyresearch.org/content/journal/ijsem/10.1099/ijs.0.02447-0
Marinomonas gallaica	4	37	24	5	10	8	1	10	3	1	0	1	0	0	0	https://www.microbiologyresearch.org/content/journal/ijsem/10.1099/ijsem.0.001170
Marinomonas aquimarina	13	40	26.5			7.5	1	10	5.5	1	0	1	0	0	0	https://www.sciencedirect.com/science/article/pii/S0723202004000773?via%3Dihub
Marinomonas fungiae	16	42	28	5.5	10	7.5	0.5	11	4	1	0	1	0	0	0	https://www.microbiologyresearch.org/content/journal/ijsem/10.1099/ijs.0.054809-0
Marinomonas communis		40		5.5	10		2	3	2.5			1	0	0		https://www.microbiologyresearch.org/content/journal/ijsem/10.1099/ijs.0.054809-0
Oceanisphaera psychrotolerans	4	40	26.5	5	9	7.5	0	10	5	0	0	1	0	0	1	https://www.microbiologyresearch.org/content/journal/ijsem/10.1099/ijs.0.000331
Zobellella denitrificans	10	45	32.5	6	10	7.5	0	12	2	1	0	1	1	0	1	https://www.microbiologyresearch.org/content/journal/ijsem/10.1099/ijs.0.64121-0
Zobellella taiwanensis	10	45	32.5	6	10	7.5	0	14	2	1	0	1	1	0	1	https://www.microbiologyresearch.org/content/journal/ijsem/10.1099/ijs.0.64121-0
Zobellela maritima	10	45	32.5	5	10	8	0	5	2	1	0	1	1	0	1	https://www.microbiologyresearch.org/content/journal/ijsem/10.1099/ijsem.0.002825
Endozoicomonas ascidiicola	5	31	24	6.2	8.9	6.5	0.5	5	1.5	1	0	1	1	0	1	https://www.sciencedirect.com/science/article/pii/S0723202016300406?via%3Dihub
Endozoicomonas atrinae	15	37	30	6	9	7	1	4	2	0	0	1	0	0	1	https://www.microbiologyresearch.org/content/journal/ijsem/10.1099/ijs.0.060780-0
Pantoea dispersa	30	41	35.5			7				1	0	1	1	0	1	https://www.researchgate.net/profile/Karel-Kersters/publication/237311055_Transfer_of_Enterobacter_agglomerans_Beijerinck_1888_Ewing_and_Fife_1972_to_Pantoea_gen_nov_as_Pantoea_agglomerans_comb_nov_and_Description_of_Pantoea_dispersa_sp_nov/links/5597f43c08ae99aa62ca1255/Transfer-of-Enterobacter-agglomerans-Beijerinck-1888-Ewing-and-Fife-1972-to-Pantoea-gen-nov-as-Pantoea-agglomerans-comb-nov-and…
Mangrovibacter plantisponsor	15	40	29				0	8	4	1	0	1	1	0	1	https://www.microbiologyresearch.org/content/journal/ijsem/10.1099/ijs.0.008292-0
Enterobacter himalayensis	4	25	22	6	10	7	5	8	6.5	0	0	1	0	0	0	https://www.microbiologyresearch.org/content/journal/ijsem/10.1099/ijs.0.63532-0
Salmonella enterica	13	39	36	5	8	7.65	0.5	8.5	0.5	1	0	1	1	0	0	https://pubmed.ncbi.nlm.nih.gov/29580466/	https://www.cdfa.ca.gov/ahfss/Animal_Health/PHR250/2007/25007Sal.pdf
Serratia nematodiphila	4	42	33.5	5	11	8	2	7	4.5	1	0	1	0	0	0	https://www.microbiologyresearch.org/content/journal/ijsem/10.1099/ijs.0.003871-0
Hafnia paralvei	28	37	32.5							1	0	1	1	0	1	https://www.microbiologyresearch.org/content/journal/ijsem/10.1099/ijs.0.018606-0
Gallaecimonas xiamenensis	10	42	27.5	5	10	7	0	12	4	1	0	1	0	0	0	https://www.microbiologyresearch.org/content/journal/ijsem/10.1099/ijs.0.042283-0
Gallaecimonas pentaromativorans	20	37	30	5	10	6.5	0	7	1.5	1	1	1	0	0	0	https://www.microbiologyresearch.org/content/journal/ijsem/10.1099/ijs.0.013532-0
Endozoicomonas elysicola	4	37	27.5							1	0	1	0	0	1	https://www.sciencedirect.com/science/article/pii/S0723202006000920?via%3Dihub
Endozoicomonas montiporae	15	35	25	6	10	8	1	3	2.5	1	0	1	0	0	1	https://www.microbiologyresearch.org/content/journal/ijsem/10.1099/ijs.0.014357-0
Pseudomonas pachastrellae	7	41		5	10		0	10		1	0	1	0	0	0	https://www.microbiologyresearch.org/content/journal/ijsem/10.1099/ijs.0.63176-0
Pseudomonas pelagia	4	33	25	6.5	9.1	7.8	0.5	8	1.5	1	0	1	0	0	1	https://www.microbiologyresearch.org/content/journal/ijsem/10.1099/ijs.0.008102-0
Marinobacterium litorale	8	42	30	5	12	9	1	7.5	3.25	1	0	1	1	0	0	https://www.researchgate.net/profile/Jung-Sook-Lee-5/publication/6213418_Marinobacterium_litorale_sp_nov_in_the_order_Oceanospirillales/links/0046352379ee72d0e7000000/Marinobacterium-litorale-sp-nov-in-the-order-Oceanospirillales.pdf
Marinobacterium lutimaris	15	40	27.5	6	8	7	1	10	3.5	1	0	1	0	0	0	https://www.microbiologyresearch.org/content/journal/ijsem/10.1099/ijs.0.016246-0
Pseudomonas marincola	5	37	26.5	5.5	9.5	7.5	0	8	4	1	0	1	0	0	1	https://www.microbiologyresearch.org/content/journal/ijsem/10.1099/ijs.0.65406-0
Pseudomonas taeanensis	4	30	26.5	6	9.5	7.25	0	5	2.5	1	0	1	0	0	1	https://www.microbiologyresearch.org/content/journal/ijsem/10.1099/ijs.0.018093-0
Aeromonas dhakensis	30	37	33.5				0	3	1.5	1	0	1	0	0	1	https://www.sciencedirect.com/science/article/pii/S0723202013000052
Pseudomonas alcaliphila	4	30	27	7	10	8.5	0	7	4	1	0	1	0	0	1	https://www.microbiologyresearch.org/content/journal/ijsem/10.1099/00207713-51-2-349
Pseudomonas stutzeri	4	45	35	5	9	7.6	0.58	5.8	3	1	0	1	1	0	1	https://www.ncbi.nlm.nih.gov/pmc/articles/PMC1489536/
Pseudomonas aeruginosa	25	42	37	4.5	9.5	7.5				1	0	1	0	0	1	https://onlinelibrary.wiley.com/doi/10.1111/j.1348-0421.1982.tb00149.x	https://dialnet.unirioja.es/servlet/articulo?codigo=8143112	https://onlinelibrary.wiley.com/doi/pdf/10.1111/j.1365-2958.2008.06562.x	https://pubmed.ncbi.nlm.nih.gov/120727/
Pseudomonas mandelii	4	40					0.8	5	2.9	1	0	1	1	0	1	https://pdf.sciencedirectassets.com/273235/1-s2.0-S0723202099X80210/1-s2.0-S0723202099800277/main.pdf?X-Amz-Security-Token=IQoJb3JpZ2luX2VjEEUaCXVzLWVhc3QtMSJHMEUCIQCeAeQZOZ6bQkOq9rbBiobpuGM8w7n7aNMEA4Mb8dDDrgIgNRwSgfHSH1bMMQ6YgAKy3P92luu4%2Bwt3KMNVCuxJs2Aq1QQI7f%2F%2F%2F%2F%2F%2F%2F%2F%2F%2FARAFGgwwNTkwMDM1NDY4NjUiDMU0OMcqm9pTPO8E6iqpBL5aYSJabLaqV7petkf3f0QQ2mxp5X7FRYamq2v8KOlEbU60yINDcwXCjnYL8U…
Pseudomonas prosekii	5	30	28							1	0	1	0	0	0	https://pubmed.ncbi.nlm.nih.gov/23794042/
Pseudomonas veronii	4	36								1	0	1	0	0	1	https://citeseerx.ist.psu.edu/viewdoc/download?doi=10.1.1.597.5460&rep=rep1&type=pdf
Pseudomonas brenneri	4	40	30	5	8	6.5	0.8	3	1.9	1	0	1	0	0	0	https://www.sciencedirect.com/science/article/pii/S0923250801012232?via%3Dihub	https://www.sciencedirect.com/science/article/pii/S187881812031104X
Pseudomonas weihenstephanensis	4	33	25	5	8	6.5	0	5		1	0	1	0	0	0	https://web.archive.org/web/20190307161333id_/http://pdfs.semanticscholar.org/e346/7cb27c11ec9240e0dbb6b85c378693eec05a.pdf
Pseudomonas koreensis	4	35					0	5		1	0	1	0	0	0	https://www.researchgate.net/profile/Soon-Wo-Kwon/publication/10839414_Pseudomonas_koreensis_sp_nov_Pseudomonas_umsongensis_sp_nov_and_Pseudomonas_jinjuensis_sp_nov_novel_species_from_farm_soils_in_Korea/links/560a70d308ae4d86bb138e3b/Pseudomonas-koreensis-sp-nov-Pseudomonas-umsongensis-sp-nov-and-Pseudomonas-jinjuensis-sp-nov-novel-species-from-farm-soils-in-Korea.pdf
Bowmanella denitrificans	10	40	32.5	6	10	8	0	10	2	1	0	1	1	0	1	https://www.microbiologyresearch.org/content/journal/ijsem/10.1099/ijs.0.64306-0
Lacimicrobium alkaliphilum	4	40	27.5	6	11	8.5	0	15	4	1	0	1	1	0	1	https://www.microbiologyresearch.org/content/journal/ijsem/10.1099/ijsem.0.000735
Zooshikella ganghwensis	15	45	37	5	8	7	1	7	3.5	1	0	1	0	0	1	https://www.microbiologyresearch.org/content/journal/ijsem/10.1099/ijs.0.02521-0
Balneatrix sp003194385	20	46					0	1	0	1	0	1	0	0	1	https://www.sciencedirect.com/science/article/pii/092325089390213L?via%3Dihub
Terasakiispira papahanaumokuakeensis	12	40	30	5	8	7	2	15	3	1	0	1	0	0	1	https://www.microbiologyresearch.org/content/journal/ijsem/10.1099/ijsem.0.000438
Aeromonas jandaei	4	42	28	4.5		8.5	0	3		1	0	1	1	0	1	https://www.microbiologyresearch.org/content/journal/ijsem/10.1099/ijs.0.02504-0
Aeromonas allosaccharophila	4	42		5	9		0	3		1	0	1	1	0	1	https://doi.org/10.1111/j.1574-6968.1992.tb05209.x
Aeromonas caviae	5	42				7	0	4		1	0	1	1	0		https://www.sciencedirect.com/science/article/pii/S0168160505000450	https://onlinelibrary.wiley.com/doi/abs/10.1002/jobm.3620350409	https://www.ncbi.nlm.nih.gov/pmc/articles/PMC98495/
Aeromonas molluscorum	4	37	27.5	5	9	7	0	3		1	0	1	1	0	1	https://www.microbiologyresearch.org/content/journal/ijsem/10.1099/ijs.0.63202-0
Pseudomonas zhaodongensis	20	40	28	7	11	7	0	5	0	1	0	1	0	0	1	https://www.microbiologyresearch.org/content/journal/ijsem/10.1099/ijs.0.000057
Pseudomonas luteola	18	42	30				0	6		1	0	1	0	0	0	https://www.microbiologyresearch.org/content/journal/ijsem/10.1099/00207713-36-2-161
Shewanella algidipiscicola	4	37	25					6		1	0	1	0	0	1	https://www.microbiologyresearch.org/content/journal/ijsem/10.1099/ijs.0.64708-0
Shewanella marisflavi	4	42	33.5	5	8	7.5	0	9	2.5	1	0	1	1	0	1	https://www.microbiologyresearch.org/content/journal/ijsem/10.1099/ijs.0.63198-0
Shewanella benthica	3									1	0	1	1	0		https://www.sciencedirect.com/science/article/abs/pii/S0723202085800515?via%3Dihub
Shewanella baltica	4	30								1	0	1	1	0		https://www.microbiologyresearch.org/content/journal/ijsem/10.1099/00207713-48-1-179
Shewanella frigidimarina	-1	27.5	21				0	8.5		1	0	1	1	0	1	https://www.microbiologyresearch.org/content/journal/ijsem/10.1099/00207713-47-4-1040
Shewanella denitrificans	4	30	22.5	5.7	7.8	7	0	6	2	1	0	1	1	0	1	https://www.microbiologyresearch.org/content/journal/ijsem/10.1099/00207713-52-6-2211
Shewanella algae		42	37					6		1	0	1	0	0	0	https://www.microbiologyresearch.org/content/journal/ijsem/10.1099/00207713-42-4-628
Shewanella woodyi	4	25	17.5				1.2093	5.248	2.9986	1	0	1	1	0	1	https://www.microbiologyresearch.org/content/journal/ijsem/10.1099/00207713-47-4-1034
Shewanella halifaxensis	4	25	10				0.5	4	2	1	0	1	1	0	1	https://www.microbiologyresearch.org/content/journal/ijsem/10.1099/ijs.0.63829-0
Shewanella amazonensis	4	45	35	6	9	7.5	0	3	2	1	0	1	1	0	1	https://www.microbiologyresearch.org/content/journal/ijsem/10.1099/00207713-48-3-965
Enterovibrio pacificus	10	37	28	7	9	8	1	7	3.5	1	0	1	1	0	0	https://www.microbiologyresearch.org/content/journal/ijsem/10.1099/ijsem.0.000721
Grimontia indica	10	42	27.5	6	12	7	2	6		1	0	1	1	0	1	https://www.ncbi.nlm.nih.gov/pmc/articles/PMC3897461/
Enterovibrio calviensis	4	30					1.5	12	3	1	0	1	1	0	1	https://www.microbiologyresearch.org/content/journal/ijsem/10.1099/00207713-52-2-549
Enterovibrio norvegicus	15	30	27.5				0.5	7.5	2	1	0	1	1	0	0	https://www.microbiologyresearch.org/content/journal/ijsem/10.1099/00207713-52-6-2015
Marinobacter flavimaris	4	45	37	5.5	8	7.5	2	20	4	1	0	1	1	0	1	https://www.microbiologyresearch.org/content/journal/ijsem/10.1099/ijs.0.63151-0
Halomonas alkaliantarctica	10	37	30	7.4	9.6	9	2.2	22.6	10	1	0	1	0	0	1	https://www.sciencedirect.com/science/article/pii/S072320200600049X?via%3Dihub
Halomonas hydrothermalis	2	40	30	5	12		0.5	22	5.5	1	0	1	1	0	1	https://www.microbiologyresearch.org/content/journal/ijsem/10.1099/ijs.0.02799-0
Halomonas zhanjiangensis	4	40	27.5	6	10.5	7.5	1	20	4	1	0	1	0	0	1	https://www.microbiologyresearch.org/content/journal/ijsem/10.1099/ijs.0.010173-0
Pseudomonas oceani	4	41		6	10		0	10		1	0	1	0	0	0	https://www.microbiologyresearch.org/content/journal/ijsem/10.1099/ijsem.0.001343
Pseudomonas aestusnigri	18	42	27.5	6	10		2	10		1	0	1	0	0	0	https://www.sciencedirect.com/science/article/pii/S0723202013001562?via%3Dihub
Pseudomonas fulva	4	37		4						1	0	1	0	0	0	https://doi.org/10.2323/jgam.47.247
Pseudomonas putida	27	40	30							1	0	1	0	0	1	https://www.banglajol.info/index.php/SJM/article/view/26912	https://www.ncbi.nlm.nih.gov/pmc/articles/PMC7789669/
Octadecabacter arcticus	4	15	9.5	6.5	8.5	7.5	1.7	7	3.5	0	0	1	0	0	0	https://www.sciencedirect.com/science/article/pii/S0723202097800033
Ruegeria atlantica	20	30	25			7.6				0	0	1	0	0	1	https://www.jstage.jst.go.jp/article/jgam/44/3/44_3_201/_pdf
Amylibacter sp900197625	10	30	22.5	6	10	8	1	5	3.25	0	0	1	0	0	0	https://www.microbiologyresearch.org/content/journal/ijsem/10.1099/ijs.0.065847-0
Anderseniella sp900149695	10	37	27.5	6	9.5	7.25	0.8	6	2.25	0	0	1	0	0	0	https://www.microbiologyresearch.org/content/journal/ijsem/10.1099/ijs.0.65007-0
Kiloniella laminariae	4	40	25	3.5	9.5	5.5	0.3	10	3	1	0	1	1	0	1	https://www.microbiologyresearch.org/content/journal/ijsem/10.1099/ijs.0.001651-0
Pseudomonas monteilii	10	36	30					3		1	0	1	0	0	0	https://doi.org/10.1099/00207713-47-3-846
Pseudomonas plecoglossicida	10	30		5	9	7	0	5	2.5	1	0	1	0	0	0	https://www.microbiologyresearch.org/content/journal/ijsem/10.1099/00207713-50-1-83
Oceanicoccus sagamiensis	10	30	17.5	5	9	7	1	5	3	1	0	1	0	0	1	https://link.springer.com/article/10.1007/s12275-011-0368-y
Leisingera caerulea	4	45	24	6	9	7.25	2	5	3.5	1	0	1	0	0	1	https://www.microbiologyresearch.org/content/journal/ijsem/10.1099/ijs.0.002642-0
Leisingera aquaemixtae	10	40	30	5.5	10	7.25	0.5	8	2	0	0	1	0	0	1	https://www.microbiologyresearch.org/content/journal/ijsem/10.1099/ijs.0.057646-0
Roseovarius azorensis	15	40	30	7	9	7	0.5	7	3	1	0	1	0	0	1	https://link.springer.com/article/10.1007/s10482-013-0109-9
Pseudoruegeria lutimaris	10	37	30	5	8	6.5	0.5	9	2	0	0	1	1	0		https://www.microbiologyresearch.org/content/journal/ijsem/10.1099/ijs.0.015073-0
Roseospirillum parvum			30			7.9		6.5	1.5	1	0	0	1	0	0	https://link.springer.com/article/10.1007/s002030050727
Pseudomonas deceptionensis	-4	34	20	5	10	7.5	0	6	3	1	0	1	1	0	0	https://www.microbiologyresearch.org/content/journal/ijsem/10.1099/ijs.0.024919-0
Hydrogenophaga crassostreae	4	35	25	5	8.5	6.5	1	5	2	1	0	1	0	0	1	https://www.microbiologyresearch.org/content/journal/ijsem/10.1099/ijsem.0.002244
Azoarcus toluclasticus			30							0	1	1	1	0	1	https://www.microbiologyresearch.org/content/journal/ijsem/10.1099/00207713-49-3-1129
Azoarcus communis		44	37	6	7.8	6.65	0	2	0	1	0	1	0	0	1	https://www.microbiologyresearch.org/content/journal/ijsem/10.1099/00207713-43-3-574
Achromobacter pulmonis		42	28				0	6	3	0	0	1	1	0	0	https://www.sciencedirect.com/science/article/abs/pii/S0723202012001300?via%3Dihub
Paraburkholderia fungorum		41	30	6	7.5	7.5	0.5	5		1	0	1		0	1	https://www.researchgate.net/publication/11927741_Burkholderia_fungorum_sp_nov_and_Burkholderia_caledonica_sp_nov_two_new_species_isolated_from_the_environment_animals_and_human_clinical_samples	https://www.ncbi.nlm.nih.gov/pmc/articles/PMC5484655/
Shewanella pealeana	4	30	25	6	8	7	0	4.25	1.45	1	0	1	1	0	1	https://www.microbiologyresearch.org/content/journal/ijsem/10.1099/00207713-49-4-1341
Shewanella sediminis	4	25	10				1	4	2	1	0	1	1	0	1	https://www.microbiologyresearch.org/content/journal/ijsem/10.1099/ijs.0.63604-0
Janthinobacterium sp002127585	2	30		5				2		1	0	1	0	0	0	https://www.microbiologyresearch.org/content/journal/ijsem/10.1099/00207713-49-4-1577
Bordetella pertussis	4		35	5						0	0	1		0	0	https://www.scielo.cl/scielo.php?pid=S0716-10182008000200005&script=sci_arttext	https://journals.asm.org/doi/abs/10.1128/jcm.26.9.1814-1817.1988	https://journals.asm.org/doi/full/10.1128/IAI.68.12.7039-7048.2000
Alcaligenes aquatilis	4	35	21							1	0	1	1	0	1	https://www.microbiologyresearch.org/content/journal/ijsem/10.1099/ijs.0.63849-0
