## Supplementary material for "Quantifying Microbial Guilds": Sup_table_2_A_zscore3_significant_nodes_potF.tsv

node	min_temp	max_temp	optimal_temp	min_pH	max_pH	optimum_ph	min_sal	max_sal	optimum_sal	motility	hidrocarbons	aerobiosis	anaerobiosis	gram	nitrate-red
1	-0.38	-3.78	-2.66	0.00	0.00	0.00	3.03	-0.68	1.12	-2.94	-0.51	0.25	-1.10	0.00	1.62
37	-0.05	-0.31	0.43	2.52	-3.65	-1.16	3.29	2.93	-0.37	-10.25	2.19	-3.04	-2.05	0.00	-4.42
40	0.61	-1.25	-1.38	0.42	-0.80	-1.81	-1.07	-4.87	-2.05	0.20	0.24	0.18	-0.40	0.00	3.45
43	-3.56	1.60	0.64	0.04	-5.02	-0.74	-1.44	-3.12	-1.88	0.45	-0.09	0.64	1.27	0.00	2.35
51	-2.90	-0.45	1.17	-1.15	-2.75	-4.14	-0.61	-3.73	-3.75	0.06	2.07	0.46	-0.33	0.00	1.46
77	-1.82	1.41	0.29	0.45	-3.35	0.36	-0.66	-1.46	0.10	0.20	-0.69	0.34	3.60	0.00	1.21
94	0.98	-3.40	-5.36	-0.49	2.43	-2.42	-0.24	-1.91	-0.13	-2.10	-2.07	1.00	-2.24	0.00	-0.89
140	-1.31	0.90	-1.13	-4.05	0.62	-5.23	-0.77	1.07	0.08	1.03	-0.49	0.24	2.59	0.00	1.64
154	0.21	-6.13	-9.55	-3.45	-0.45	-3.05	2.20	-3.09	0.18	2.81	-1.38	0.66	-3.05	0.00	4.59
219	1.60	0.40	1.37	0.00	0.00	0.00	0.00	0.00	0.00	0.67	3.95	0.16	0.00	0.00	1.09
253	1.62	0.39	1.38	0.00	0.00	0.00	0.00	0.00	0.00	0.68	4.05	0.16	0.00	0.00	1.09
257	-0.43	0.31	1.14	1.56	-2.58	-0.42	3.02	4.71	0.54	-8.78	1.78	-2.66	-1.54	0.00	-5.56
261	-0.16	-3.34	-1.71	4.72	-3.99	0.18	-0.65	-1.78	-2.28	2.03	-0.99	-5.83	1.49	0.00	-1.87
276	-2.07	-5.04	-3.52	0.00	0.00	-1.41	-0.44	-1.47	-1.29	1.37	-0.67	0.33	-1.47	0.00	0.00
316	-0.84	-0.03	-0.44	-0.89	0.97	-0.80	-0.23	-0.45	0.06	0.64	3.73	0.15	-0.70	0.00	-1.13
329	-1.57	-3.47	-4.09	0.00	0.00	-0.76	0.00	0.00	-0.14	0.63	0.00	0.14	1.67	0.00	1.01
349	1.42	2.52	0.49	-1.41	-0.19	-4.41	-1.68	-0.80	-1.15	1.21	-0.59	0.27	3.05	0.00	1.94
361	-0.45	-0.81	-0.97	0.39	0.64	-0.19	-2.99	3.61	1.93	-8.27	-1.40	0.67	-3.09	0.00	-1.85
419	2.21	-0.87	0.44	0.73	-1.71	-0.34	-1.13	-3.61	-3.40	-0.19	5.06	0.40	0.77	0.00	0.56
442	-0.38	-0.38	-0.30	-0.83	-0.56	-1.29	2.02	0.22	0.69	1.82	0.88	0.58	3.88	0.00	1.19
450	-1.15	-0.74	-1.23	-3.39	0.30	-3.20	0.01	0.25	-0.61	1.37	2.22	0.33	1.83	0.00	2.20
453	-0.82	-1.19	-0.32	0.00	0.00	-0.76	0.00	0.00	0.00	0.63	3.67	0.14	1.65	0.00	1.01
467	-0.96	1.08	0.53	0.00	0.00	0.00	-0.26	1.10	0.05	0.74	4.23	0.17	-0.79	0.00	1.17
484	0.55	0.91	0.94	1.36	-2.24	-0.26	3.00	4.58	1.85	-10.79	-0.89	0.98	-3.26	0.00	-3.56
531	-0.48	-5.22	-2.92	2.08	-2.09	-0.85	3.75	-1.18	0.50	-6.96	-1.77	0.84	-3.89	0.00	-2.86
546	-1.61	-6.22	-5.11	2.77	-2.97	-1.15	2.99	0.39	1.91	-6.25	-1.05	0.51	-2.35	0.00	-2.38
557	0.06	-0.02	0.36	0.52	-1.51	-3.27	2.55	1.25	4.61	-2.43	-0.41	0.20	-0.91	0.00	1.34
694	0.32	0.46	0.22	-0.25	-0.33	0.03	1.14	2.23	5.97	-1.09	1.11	0.16	-0.74	0.00	-1.21
697	-0.46	0.53	0.54	-0.98	2.36	3.53	-0.66	0.71	0.16	-2.08	-0.36	0.17	-0.79	0.00	-1.29
715	-0.82	0.57	0.29	0.43	-1.25	0.20	0.52	3.04	3.02	0.64	-0.31	0.15	1.64	0.00	-1.13
731	0.80	0.96	1.09	-0.24	-0.11	0.70	3.35	0.98	3.15	-1.81	-0.32	0.15	-0.70	0.00	-1.11
753	1.54	1.52	2.27	1.70	-0.68	0.19	3.61	3.58	3.10	0.64	-0.31	0.15	1.63	0.00	-1.12
829	-0.81	0.70	0.83	0.66	1.61	1.75	-0.26	-0.32	-1.48	1.76	3.17	0.41	-0.48	0.00	-2.55
857	0.77	-0.43	1.30	0.54	-1.81	-1.39	0.55	-0.17	0.05	0.63	3.67	-7.36	1.65	0.00	-1.12
866	-0.28	-0.09	-0.76	-2.49	3.02	1.06	-2.11	-2.19	0.47	6.33	-1.47	1.71	1.39	0.00	2.03
869	-0.93	-0.53	-0.78	-3.06	2.84	1.15	-3.65	-1.98	-0.29	5.48	-0.98	1.35	0.78	0.00	1.88
876	1.71	0.25	0.12	2.68	1.53	3.32	-1.61	-1.73	-1.09	1.14	-0.56	0.27	-1.24	0.00	1.19
908	-2.29	-1.56	-3.04	0.00	0.00	0.00	-1.09	-1.15	0.00	0.71	-0.36	0.18	1.85	0.00	-1.30
939	-0.83	1.28	0.42	0.40	1.31	1.45	1.61	5.01	2.67	1.53	-0.74	0.36	-0.42	0.00	0.74
940	-1.01	1.23	0.39	0.64	1.73	2.12	1.21	4.83	3.03	1.47	-0.72	0.35	-0.25	0.00	0.50
947	-0.62	0.31	0.31	0.76	2.09	3.43	1.17	4.83	4.02	0.73	-0.36	0.18	0.55	0.00	1.18
956	-1.94	-1.77	-1.86	0.35	-0.37	-0.18	-0.13	-0.56	-0.73	1.76	-0.85	0.41	3.32	0.00	1.63
962	-1.57	-3.53	-4.17	0.00	0.00	-0.78	0.00	0.00	-0.15	0.64	0.00	0.15	1.65	0.00	1.03
1005	-2.27	-1.58	-3.08	0.00	0.00	0.00	-1.10	-1.16	0.00	0.73	-0.36	0.17	1.89	0.00	-1.30
1065	3.17	0.81	1.46	0.00	0.00	-0.81	0.00	0.00	0.00	0.69	-0.33	0.16	1.75	0.00	1.09
1071	-0.18	-0.99	0.08	-0.23	-0.12	-0.14	3.11	0.19	0.41	-0.59	-0.31	0.15	0.47	0.00	-1.13
1118	-1.61	-1.95	-3.14	-0.39	-0.20	-1.65	-0.06	-0.46	0.07	1.33	1.04	0.32	-0.46	0.00	-0.54
1130	-0.83	-0.01	-0.43	-0.88	1.00	-0.76	-0.22	-0.45	0.05	0.63	3.67	0.14	-0.69	0.00	-1.12
