## Supplementary material for "Quantifying Microbial Guilds": Sup_Table_4_table_organisms.xlsx

### Sheet: data_16S_recA
Taxon name	RefSeq	16S Alternative accession number	Assembly name	Synonyms
Achromobacter pulmonis	GCF_021733725.1		ASM2173372v1
Acuticoccus yangtzensis	GCF_001927245.1		ASM192724v1
Aeromonas allosaccharophila	GCF_016026615.1		ASM1602661v1
Aeromonas caviae	GCF_014169735.1		ASM1416973v1
Aeromonas dhakensis	GCF_020405345.1		ASM2040534v1
Aeromonas jandaei	GCF_016127195.1		ASM1612719v1
Aeromonas molluscorum	GCF_000388115.1	NR_025807.1	Amol1.0
Afifella marina	GCF_900102695.1		IMG-taxon 2595699009 annotated assembly
Afifella pfennigii	GCF_000688515.1		ASM68851v1
Afipia broomeae	GCF_000314675.2		Afip_broo_ATCC_49717_V1
Agarivorans gilvus	GCF_014636215.1	NR_117238.1	ASM1463621v1
Agrobacterium tumefaciens	GCF_003667905.1		ASM366790v1
Ahrensia marina	GCF_001293565.1		ASM129356v1
Albidovulum inexpectatum	GCF_002927635.1		ASM292763v1
Albimonas donghaensis	GCF_900106695.1		IMG-taxon 2693429856 annotated assembly
Albimonas pacifica	GCF_900113695.1	NR_109516.1	IMG-taxon 2667527406 annotated assembly
Alcaligenes aquatilis	GCF_003076515.1		ASM307651v1
Aliagarivorans marinus	GCF_000429485.1	NR_044585.1	ASM42948v1
Aliiroseovarius pelagivivens	GCF_900302485.1		A.pelagivivensCECT8811_Spades_Prokka
Aliiroseovarius sediminilitoris	GCF_900109955.1		IMG-taxon 2687453744 annotated assembly
Aliiseovarius crassoterae	GCF_025137635.1		ASM2513763v1	Aliiroseovarius crassostreae
Amphritea atlantica	GCF_900111095.1		IMG-taxon 2599185211 annotated assembly
Amphritea balenae	GCF_003858655.1		ASM385865v1
Amphritea japonica	GCF_000381785.1	AB330882.1	ASM38178v1
Amylibacter sp900197625	GCF_014643735.1		ASM1464373v1
Anderseniella sp900149695	failed	NR_042626.1	failed	Anderseniella Baltica
Antarctobacter heliothermus	GCF_900188425.1		IMG-taxon 2619619037 annotated assembly
Arenimonas donghaensis	GCF_000743535.1		ASM74353v1
Ascidiaceihabitans donghaensis	GCF_900302465.1		A.donghaensisCECT8599_Spades_Prokka
Aurantimonas coralicida	GCF_000421645.1		ASM42164v1
Azoarcus communis	GCF_003226565.1		ASM322656v1
Azoarcus toluclasticus	GCF_000378245.1	AF123077.1	ASM37824v1
Bacterioplanes sanyensis	GCF_014652515.1		ASM1465251v1
Balneatrix sp003194385	GCF_000619885.1	NR_026465.1	ASM61988v1
Bauldia litoralis	GCF_900104485.1		IMG-taxon 2597490370 annotated assembly
Bermanella marisrubri	GCF_012295615.1		ASM1229561v1
Bermanella sp002683575	GCF_012295615.1		ASM1229561v1
Bordetella pertussis	GCF_004008975.1		ASM400897v1
Boseongicola aestuarii	GCF_900184815.1		B.aestuarii_CECT8489_Spades_Prokka
Bowmanella denitrificans	GCF_002887595.1		ASM288759v1
Breoghania corrubedonensis	GCF_003053845.1		ASM305384v1
Brevirhabdus pacifica	GCF_002797755.1		ASM279775v1
Brucella melitensis	GCF_000007125.1		ASM712v1
Celeribacter baekdonensis	GCF_900102315.1		IMG-taxon 2616644820 annotated assembly
Citreimonas salinaria	GCF_900107235.1		IMG-taxon 2693429906 annotated assembly
Cognatiyoonia sediminum	GCF_900129845.1		IMG-taxon 2695421013 annotated assembly
Cohaesibacter gelatinilyticus	GCF_900215605.1		IMG-taxon 2728369261 annotated assembly
Cohaesibacter marisflavi	GCF_900115225.1		IMG-taxon 2617270874 annotated assembly
Colwellia chukchiensis	GCF_002104455.1		ASM210445v1
Colwellia psychrerythraea	GCF_000012325.1		ASM1232v1
Cribrihabitans marinus	GCF_900109035.1		IMG-taxon 2693429871 annotated assembly
Defluviimonas aquaemixtae	GCF_900302475.1		D.aquaemixtaeCECT8626_Spades_Prokka
Defluviimonas denitrificans	GCF_002973535.1		ASM297353v1
Desulfobulbus japonicus	GCF_000429945.1	AB110550.2	ASM42994v1
Donghicola eburneus	GCF_900115865.1		IMG-taxon 2684622851 annotated assembly
Donghicola tyrosinivorans	GCF_003003355.1		ASM300335v1
Endozoicomonas ascidiicola	GCF_001646955.1		KASP37_1.0
Endozoicomonas atrinae	GCF_001647025.1	NR_134024.1	EnAtr_2.0
Endozoicomonas elysicola	GCF_000710775.1		ASM71077v1
Endozoicomonas montiporae	GCF_001583435.1		ASM158343v1
Enterobacter himalayensis			failed
Enterovibrio calviensis	GCF_000621165.1	MT406505.1	ASM62116v1
Enterovibrio norvegicus	GCF_900537165.1	NR_042082.1	ASM90053716v1
Enterovibrio pacificus	GCF_001707825.1	NR_147757.1	ASM170782v1
Epibacterium ulvae	GCF_002796795.1		ASM279679v1
Ferrimonas balearica	GCF_000148645.1		ASM14864v1
Ferrimonas marina	GCF_900129905.1	NR_041259.1	IMG-taxon 2588254304 annotated assembly
Francisella halioticida	GCF_002211785.1		ASM221178v1
Fulvimarina manganoxydans	GCF_900176465.1		IMG-taxon 2718217637 annotated assembly
Fulvimarina pelagi	GCF_000153705.1		ASM15370v1
Gallaecimonas pentaromativorans	GCF_003751625.1		ASM375162v1
Gallaecimonas xiamenensis	GCF_000299915.1		ASM29991v1
Granulosicoccus antarcticus	GCF_002215215.1		ASM221521v1
Grimontia indica	GCF_000333895.2		ASM33389v2
Hafnia paralvei	GCF_020150375.1		ASM2015037v1
Halocynthiibacter arcticus	GCF_000812665.2		ASM81266v2	Falsihalocynthiibacter arcticus
Halocynthiibacter namhaensis	GCF_000812685.1		S20958
Halomonas alkaliantarctica	GCF_004364445.1	NR_114902	ASM436444v1
Halomonas hydrothermalis	GCF_011399095.1		ASM1139909v1
Halomonas zhanjiangensis	GCF_000377665.1	NR_104283.1	ASM37766v1
Hoeflea marina	GCF_003182275.1		ASM318227v1
Hoeflea phototrophica	GCF_000154705.2		ASM15470v2
Hydrogenophaga crassostreae	GCF_001761385.1		ASM176138v1
Hyphomicrobium nitrativorans	GCF_000503895.1		ASM50389v1
Imhoffiella purpurea	GCF_000585215.1		Thiorhodococcus sp.
Jannaschia aquimarina	GCF_900188045.1		IMG-taxon 2681813552 annotated assembly
Janthinobacterium sp002127585	GCF_000723165.1		JAG1
Jhaorihella thermophila	GCF_900108275.1		IMG-taxon 2675903694 annotated assembly
Kiloniella laminariae	GCF_000374005.1	MT406528.1	ASM37400v1
Kiloniella litopenaei	GCF_000982415.1		ASM98241v1
Labrenzia aggregata	GCF_000168975.1		ASM16897v1
Labrenzia alba	GCF_001406035.1		L.albaCECT5096_Spades_Prokka	Roseibium album
Labrenzia alexandrii	GCF_000158095.2		ASM15809v2
Lacimicrobium alkaliphilum	GCF_002591895.1	NR_147773.1	ASM259189v1
Leisingera aquaemixtae	GCF_006740765.1		ASM674076v1
Leisingera caerulea	GCF_025139665.1		ASM2513966v1
Leisingera methylohalidivorans	GCF_000511355.1		ASM51135v1
Lentibacter algarum	GCF_900107355.1		IMG-taxon 2693429861 annotated assembly
Leucothrix pacifica	GCF_003172875.1	NR_136768.1	ASM317287v1
Limimaricola cinnabarinus	GCF_000466965.1		ASM46696v1
Litorimicrobium taeanense	GCF_900110775.1		IMG-taxon 2615840713 annotated assembly
Lutimaribacter saemankumensis	GCF_900100005.1		IMG-taxon 2675903213 annotated assembly
Magnetovibrio blakemorei	GCF_001746755.1		ASM174675v1
Maliponia aquimaris	GCF_900184945.1		M.aquimaris_CECT8898_Spades_Prokka
Mangrovibacter plantisponsor	GCF_003182475.1		ASM318247v1
Maribius pelagius	GCF_900110115.1		IMG-taxon 2616644821 annotated assembly
Marichromatium gracile	GCF_004343155.1		ASM434315v1
Marinobacter flavimaris	GCF_003363485.1		ASM336348v1
Marinobacter psychrophilus	GCF_001043175.1		ASM104317v1
Marinobacterium georgiense	GCF_017310015.1		ASM1731001v1
Marinobacterium jannaschii	GCF_000620085.1	NR_113757.1	ASM62008v1
Marinobacterium litorale	GCF_000428985.1	NR_044016.1	ASM42898v1
Marinobacterium lutimaris	GCF_900108065.1		IMG-taxon 2693429862 annotated assembly
Marinobacterium stanieri	GCF_900155945.1		IMG-taxon 2681813548 annotated assembly
Marinomonas alcarazii	GCF_003208215.1		ASM320821v1
Marinomonas aquimarina	GCF_900089755.1	MN988740.1	MaquimarinaCECT5080_SPAdes_Prokka
Marinomonas communis	GCF_004363305.1		ASM436330v1
Marinomonas fungiae	GCF_001418205.1	NR_133775.1	ASM141820v1
Marinomonas gallaica	GCF_900089985.1	NR_151935.1	MgallaicaCECT5116_Velvet_Prokka
Marinomonas mediterranea	GCF_000192865.1		ASM19286v1
Marinomonas primoryensis	GCF_013372285.1		ASM1337228v1
Marinomonas profundimaris	GCF_000508165.1		SOAPdenovo for version v2.01 of the Marinomonas sp. D104 genome
Marinomonas spartinae	GCF_900089775.1	NR_148848.1	MspartinaeCECT8886_SPAdes_Prokka
Marinovum algicola	GCF_900109145.1		IMG-taxon 2615840718 annotated assembly
Maritimibacter alkaliphilus	GCF_008124775.1		ASM812477v1
Marivita geojedonensis	GCF_002115805.1		ASM211580v1
Marivita hallyeonensis	GCF_900129875.1		IMG-taxon 2695421018 annotated assembly
Mesorhizobium oceanicum	GCF_001889605.1		ASM188960v1	Aquibium oceanicum
Methylobacterium salsuginis	GCF_900114375.1	EF015478.1	IMG-taxon 2617270908 annotated assembly
Microbulbifer agarilyticus	GCF_001999945.1		ASM199994v1
Microbulbifer donghaiensis	GCF_900129095.1		IMG-taxon 2619618825 annotated assembly
Microbulbifer pacificus	GCF_002959965.1		ASM295996v1
Monaibacterium marinum	GCF_900231835.1		IMG-taxon 2710264757 annotated assembly
Motiliproteus coralliicola	GCF_003345655.1		ASM334565v1
Neptunicoccus sediminis	GCF_001719615.1		ASM171961v1
Neptuniibacter caesariensis	GCF_000153345.1	NR_042749.1	ASM15334v1
Neptunomonas antarctica	GCF_900156635.1		IMG-taxon 2681813508 annotated assembly
Neptunomonas japonica	GCF_000422765.1	AB291228.1	ASM42276v1
Neptunomonas phycophila	GCF_013394205.1		ASM1339420v1
Nesiotobacter exalbescens	GCF_001907205.1		ASM190720v1
Nioella nitratireducens	GCF_001879715.1		ASM187971v1
Nisaea denitrificans	GCF_000426505.1	MW675200.1	ASM42650v1
Nitratireductor aquibiodomus	GCF_900105565.1		IMG-taxon 2667528178 annotated assembly
Nitratireductor basaltis	GCF_000733725.1		ASM73372v1
Nitratireductor indicus	GCF_900115835.1		IMG-taxon 2663762748 annotated assembly
Nitratireductor pacificus	GCF_000300335.1		ASM30033v1
Oceanibacterium hippocampi	GCF_900172325.1		O.hippocampi_CECT7691_Spades_Prokka
Oceanicoccus sagamiensis	GCF_002117105.1		ASM211710v1
Oceanisphaera psychrotolerans	GCF_001870485.1	NR_137213.1	ASM187048v1
Oceanobacter kriegii	GCF_000422845.1	NR_113758.1	ASM42284v1
Oceanospirillum beijerinckii	GCF_000422425.1	NR_113754.1	ASM42242v1
Oceanospirillum linum	GCF_001995095.2		ASM199509v2
Oceanospirillum maris	GCF_000422865.1	NR_112020.1	ASM42286v1
Oceanospirillum multiglobuliferum	GCF_900167095.1	NR_113624.1	IMG-taxon 2582581321 annotated assembly
Octadecabacter antarcticus	GCF_000155675.2		ASM15567v2
Octadecabacter arcticus	GCF_000155735.2		ASM15573v2
Octadecabacter temperatus	GCF_001187845.1		ASM118784v1
Pacificibacter marinus	GCF_900172305.1		P.marinus_CECT7971_Spades_Prokka
Palleronia abyssalis	GCF_900302445.1	NR_134784.1	P.abyssalisCECT8504_Spades_Prokka
Palleronia marisminoris	GCF_900113405.1		IMG-taxon 2615840708 annotated assembly
Pantoea dispersa	GCF_019890955.1		ASM1989095v1
Paraburkholderia fungorum	GCF_000961515.1		ASM96151v1
Paracoccus homiensis	GCF_900111675.1	NR_043733.1	IMG-taxon 2634166318 annotated assembly
Pararhodobacter aggregans	GCF_003054005.1		ASM305400v1
Pelagimonas varians	GCF_003208435.1		ASM320843v1
Phaeobacter gallaeciensis	GCF_002381365.1		ASM238136v1
Phaeobacter piscinae	GCF_000826835.2		ASM82683v2
Ponticoccus marisrubri	GCF_001482405.1		ASM148240v1
Pontivivens insulae	GCF_900302495.1		P.insulaeCECT8812_Spades_Prokka
Poseidonocella pacifica	GCF_900111875.1		IMG-taxon 2687453774 annotated assembly
Poseidonocella sedimentorum	GCF_900116005.1		IMG-taxon 2634166304 annotated assembly
Pseudaestuariivita atlantica	GCF_001205715.1		ASM120571v1
Pseudoalteromonas tunicata	GCF_003568825.1		ASM356882v1
Pseudoalteromonas ulvae	GCF_002156545.1		ASM215654v1
Pseudohongiella acticola	GCF_001758195.1		ASM175819v1
Pseudomonas aeruginosa	GCF_000006765.1		ASM676v1
Pseudomonas aestusnigri	GCF_900108005.1		IMG-taxon 2663762778 annotated assembly	Halopseudomonas aestusnigri
Pseudomonas alcaligenes	GCF_001597285.1		ASM159728v1
Pseudomonas alcaliphila	GCF_002091495.1		ASM209149v1
Pseudomonas brenneri	GCF_900105815.1		IMG-taxon 2639762518 annotated assembly
Pseudomonas deceptionensis	GCF_900106095.1		IMG-taxon 2636416038 annotated assembly
Pseudomonas fulva	GCF_001186195.1	MT860293.1	ASM118619v1
Pseudomonas guineae	GCF_900113745.1		IMG-taxon 2667527413 annotated assembly
Pseudomonas koreensis	GCF_900101415.1		IMG-taxon 2636416187 annotated assembly
Pseudomonas luteola	GCF_022346805.1		ASM2234680v1
Pseudomonas mandelii	GCF_019693255.1		ASM1969325v1
Pseudomonas marincola	GCF_900682675.2		P_marincola_YSy11_v2
Pseudomonas monteilii	GCF_003671975.1		ASM367197v1
Pseudomonas oceani	GCF_002903165.1		ASM290316v1	Halopseudomonas oceani
Pseudomonas oleovorans	GCF_000297075.2		Ppseudo_final
Pseudomonas pachastrellae	GCF_900114765.1		IMG-taxon 2663763599 annotated assembly
Pseudomonas pelagia	GCF_000410875.1		KCCM90073
Pseudomonas plecoglossicida	GCF_003391255.1		ASM339125v1
Pseudomonas prosekii	GCF_900105155.1		IMG-taxon 2663762789 annotated assembly
Pseudomonas putida	GCF_000412675.1		ASM41267v1
Pseudomonas segetis	GCF_900188155.1		IMG-taxon 2671180091 annotated assembly
Pseudomonas stutzeri	GCF_019702405.1		Pseudomonas stutzeri GOM4
Pseudomonas taeanensis	GCF_000498575.2		MS-3
Pseudomonas veronii	GCF_002028325.1		ASM202832v1
Pseudomonas weihenstephanensis	GCF_016812185.1		ASM1681218v1
Pseudomonas zhaodongensis	GCF_003696365.1		ASM369636v1
Pseudooceanicola antarcticus	GCF_900215355.1		IMG-taxon 2721755848 annotated assembly
Pseudooceanicola atlanticus	GCF_000768315.1		ASM76831v1
Pseudooceanicola batsensis	GCF_000152725.1		ASM15272v1
Pseudooceanicola lipolyticus	GCF_002786325.1		157.Hcov.spades_scaffolds_517
Pseudooceanicola marinus	GCF_002786295.1		L23705_abyss-scaffolds_k62_38
Pseudooceanicola nanhaiensis	GCF_000688295.1		ASM68829v1
Pseudooceanicola nitratireducens	GCF_019800905.1		ASM1980090v1
Pseudooctadecabacter jejudonensis	GCF_900172275.1		P.jejudonensis_CECT8397_Spades_Prokka
Pseudopelagicola gijangensis	GCF_900142085.1		IMG-taxon 2700988697 annotated assembly
Pseudophaeobacter leonis	GCF_002087335.1		ASM208733v1
Pseudorhizobium pelagicum	GCA_000722625.1		ASM72262v1
Pseudorhodoplanes sinuspersici	GCF_002119765.1		ASM211976v1
Pseudoruegeria haliotis	GCF_003003255.1		ASM300325v1
Pseudoruegeria lutimaris	GCF_900099935.1		IMG-taxon 2622736598 annotated assembly
Pseudoruegeria marinistellae	GCF_001509585.1		ASM150958v1
Pseudovibrio ascidiaceicola	GCF_900312785.1		Pseudovibrio sp. AU243 genome
Pseudovibrio axinellae	GCF_900110875.1		IMG-taxon 2684622848 annotated assembly
Pseudovibrio denitrificans	GCF_900116575.1		IMG-taxon 2693429873 annotated assembly
Pseudoxanthomonas suwonensis	GCF_010093235.1		ASM1009323v1
Puniceibacterium antarcticum	GCF_002760615.1		ASM276061v1
Puniceibacterium sediminis	GCF_900188035.1		IMG-taxon 2724679734 annotated assembly
Rhodobium orientis	GCF_014197785.1		ASM1419778v1
Rhodopseudomonas palustris	GCF_016584445.1		ASM1658444v1
Rhodosalinus sediminis	GCF_003385555.1	NR_159246.1	ASM338555v1
Rhodospira trueperi	GCF_900101965.1		IMG-taxon 2675903020 annotated assembly
Rhodovulum imhoffii	GCF_003046545.1		ASM304654v1
Roseicitreum antarcticum	GCF_014681765.1		ASM1468176v1
Roseivivax isoporae	GCF_000521865.1		SOAPdenovo v1.05
Roseivivax lentus	GCF_900156805.1		IMG-taxon 2681813559 annotated assembly
Roseivivax marinus	GCF_900109705.1		IMG-taxon 2693429879 annotated assembly
Roseivivax pacificus	GCF_003054175.1		ASM305417v1
Roseobacter litoralis	GCF_000154785.2		ASM15478v2
Roseospirillum parvum	GCF_900100455.1		IMG-taxon 2675903017 annotated assembly
Roseovarius aestuarii	GCF_900172285.1		R.aestuarii_CECT7745_Spades_Prokka
Roseovarius albus	GCF_900172335.1		R.albus_CECT7450_Spades_Prokka
Roseovarius atlanticus	GCF_001441615.1		ASM144161v1
Roseovarius azorensis	GCF_900109455.1		IMG-taxon 2693429884 annotated assembly
Roseovarius confluentis	GCF_002917925.1		ASM291792v1
Roseovarius halotolerans	GCF_003634925.1		ASM363492v1
Roseovarius indicus	GCF_008728195.1		ASM872819v1
Roseovarius litorisediminis	GCF_900172295.1		P.litorisediminis_CECT8287_Spades_Prokka
Roseovarius lutimaris	GCF_900115165.1		IMG-taxon 2622736530 annotated assembly
Roseovarius mucosus	GCF_000768555.3		Rosmuc_1.1
Roseovarius nanhaiticus	GCF_900156535.1		IMG-taxon 2681812935 annotated assembly
Roseovarius nubinhibens	GCF_018860885.1		ASM1886088v1
Ruegeria atlantica	GCF_001458195.1		R.atlanticaCECT4292_SeqMan_Prokka
Ruegeria halocynthiae	GCF_900106805.1		IMG-taxon 2693429872 annotated assembly
Ruegeria litorea	GCF_900172225.1		Tr.litoreus_CECT7639_Spades_Prokka	Falsiruegeria litorea
Ruegeria marina	GCF_900101475.1		IMG-taxon 2617270884 annotated assembly
Ruegeria meonggei	GCF_900172215.1		R.meonggei_CECT8411_Spades_Prokka
Ruegeria mobilis	GCF_000376545.2		ASM37654v2	Tritonibacter mobilis
Ruegeria pomeyori	GCF_000011965.2		ASM1196v2	Ruegeria pomeroyi
Ruegeria profundi	GCF_020171505.1		ASM2017150v1
Saccharophagus degradans	GCF_000013665.1		ASM1366v1
Sagittula stellata	GCF_000169415.1		ASM16941v1
Salinihabitans flavidus	GCF_900110425.1		IMG-taxon 2634166353 annotated assembly
Salipiger aestuarii	GCF_008930655.1		ASM893065v1
Salipiger bermudensis	GCF_017309175.1		ASM1730917v1
Salipiger marinus	GCF_900100085.1		IMG-taxon 2615840707 annotated assembly
Salipiger pacificus	GCF_900100725.1		IMG-taxon 2617270881 annotated assembly	Yangia pacifica
Salipiger profundus	GCF_014637265.1	MT921715.1	ASM1463726v1
Salipiger thiooxidans	GCF_900102075.1		IMG-taxon 2615840719 annotated assembly
Salmonella enterica	GCF_000006945.2		ASM694v2
Sedimentitalea nanhaiensis	GCF_000473225.1		ASM47322v1
Serratia nematodiphila	GCF_004768745.1		ASM476874v1
Shewanella algae	GCF_009730655.1		ASM973065v1
Shewanella algidipiscicola	GCF_900380485.1	KX961715.1	ERP106791_PRJEB24924
Shewanella amazonensis	GCF_000015245.1		ASM1524v1
Shewanella baltica	GCF_000178875.2		ASM17887v2
Shewanella benthica	GCF_015069875.1	AH005128.2	ASM1506987v1
Shewanella denitrificans	GCF_000013765.1		ASM1376v1
Shewanella frigidimarina	GCF_000014705.1		ASM1470v1
Shewanella halifaxensis	GCF_000019185.1		ASM1918v1
Shewanella marisflavi	GCF_002215585.1		ASM221558v1
Shewanella pealeana	GCF_000018285.1		ASM1828v1
Shewanella sediminis	GCF_000018025.1		ASM1802v1
Shewanella woodyi	GCF_000019525.1		ASM1952v1
Shimia haliotis	GCF_900114415.1		IMG-taxon 2619619046 annotated assembly
Shimia marina	GCF_001458175.1		S.marinaCECT7688_Velvet_Prokka
Silicimonas algicola	GCF_003970735.1		ASM397073v1
Stappia indica	GCF_009789575.1		ASM978957v1
Stenotrophomonas bentonitica	GCF_013185915.1	NR_157765.1	ASM1318591v1
Sulfitobacter donghicola	GCF_000622405.1		12864_draft
Sulfitobacter geojensis	GCF_016814695.1		ASM1681469v1
Sulfitobacter mediterraneus	GCF_016801755.1		ASM1680175v1
Sulfitobacter noctilucae	GCF_000622365.1	NR_134205.1	NB68_draft
Sulfitobacter pontiacus	GCF_000647675.1		SulPonPM01v1
Terasakiella pusilla	GCF_000688235.1		ASM68823v1
Terasakiispira papahanaumokuakeensis	GCF_001709345.1		ASM170934v1
Thalassobius aestuarii	GCF_900114635.1		IMG-taxon 2616644822 annotated assembly
Thalassobius gelatinovorus	GCF_012295595.1		ASM1229559v1
Thalassobius mediterraneus	GCF_900156595.1		IMG-taxon 2681813506 annotated assembly
Thalassococcus halodurans	GCF_900108225.1		IMG-taxon 2617270859 annotated assembly
Thalassolituus oleivorans	GCF_000355675.1		ASM35567v1
Thalassospira australica	GCF_000763295.1		ASM76329v1
Thalassospira lucentensis	GCF_000421265.1	MG456782.1	ASM42126v1
Thalassospira xiamenensis	GCF_021021275.1		ASM2102127v1
Thioalbus denitrificans	GCF_003337735.1		ASM333773v1
Thiocapsa marina	GCF_000223985.1		ASM22398v1
Thioclava dalianensis	GCF_900115035.1	NR_118422.1	IMG-taxon 2663762756 annotated assembly
Thioclava indica	GCF_000714545.1		SOAPdenovo v1.05
Thiocystis violascens	GCF_000227745.2		ASM22774v3
Thioflavicoccus mobilis	GCF_000327045.1		ASM32704v1
Thiorhodococcus drewsii	GCF_000224065.1		ASM22406v1
Tistrella mobilis	GCF_000264455.2		ASM26445v2
Tritonibacter mobile	GCF_000376545.2		ASM37654v2	Tritonibacter mobilis, Ruegeria mobilis
Tropicibacter naphthalenivorans	GCF_001458375.1		Tr.naphthalenivorans_CECT7648_Spades_Prokka
Tropicibacter phthalicicus	GCF_004364805.1		ASM436480v1
Tropicimonas isoalkanivorans	GCF_900112335.1		IMG-taxon 2615840715 annotated assembly
Tropicimonas sediminicola	GCF_900188335.1		IMG-taxon 2681813518 annotated assembly
Vibrio brasiliensis	GCF_000189255.1		ASM18925v1
Vibrio natriegens	GCF_001456255.1		ASM145625v1
Vibrio thalassae	GCF_900089835.1	NR_134228.1	VthalassaeCECT8203_Velvet_Prokka
Vibrio xiamenensis	GCF_900100015.1	NR_108603.1	IMG-taxon 2617270927 annotated assembly
Yoonia litorea	GCF_900114675.1		IMG-taxon 2687453745 annotated assembly
Yoonia maricola	GCF_002797915.1		ASM279791v1
Zobellela maritima	GCF_003075035.1	MG456893.1	ASM307503v1	Zobellella maritima
Zobellella denitrificans	GCF_002407485.1		ASM240748v1
Zobellella taiwanensis	GCF_003012795.1		ASM301279v1
Zooshikella ganghwensis	GCF_002261065.1		ASM226106v1
